# Dissecting the energetic architecture within an RNA tertiary structural motif via high-throughput thermodynamic measurements

**DOI:** 10.1101/2022.12.15.518780

**Authors:** John H Shin, Steve L Bonilla, Sarah K Denny, William J Greenleaf, Daniel Herschlag

## Abstract

Structured RNAs and RNA/protein complexes perform critical cellular functions. They often contain structurally conserved tertiary contact “motifs,” whose occurrence simplifies the RNA folding landscape. Prior studies have focused on the conformational and energetic modularity of intact motifs. Here we turn to the dissection of one common motif, the 11nt receptor (11ntR), using quantitative analysis of RNA on a massively parallel array (RNA-MaP) to measure the binding of all single and double 11ntR mutants to GAAA and GUAA tetraloops, thereby probing the energetic architecture of the motif. While the 11ntR behaves as a motif, its cooperativity is not absolute. Instead, we uncovered a gradient from high cooperativity amongst base paired and neighboring residues to additivity between distant residues. As expected, substitutions at residues in direct contact with the GAAA tetraloop resulted in the largest decreases to binding, and energetic penalties of mutations were substantially smaller for binding to the alternate GUAA tetraloop, which lacks tertiary contacts present with the canonical GAAA tetraloop. However, we found that the energetic consequences of base partner substitutions are not, in general, simply described by base pair type or isostericity. We also found exceptions to the previously established stability-abundance relationship for 11ntR sequence variants. These findings of “exceptions to the rule” highlight the power of systematic high-throughput approaches to uncover novel variants for future study in addition to providing an energetic map of a functional RNA.

**Significance Statement:** Properly folded RNAs perform essential biological processes. Many RNAs contain tertiary contact “motifs” whose structural and energetic properties are conserved across different RNAs. This study delves into the nature of an RNA motif. We determined the effects of mutations on the energetic properties of a common tertiary contact motif, referred to as the 11-nucleotide receptor. As deep study of the energetic architecture of this and other RNAs requires thermodynamic measurements for many sequence variants, we used RNA-MaP, a quantitative, high-throughput method, to obtain binding free energies for all single and double mutants of the motif. Our results revealed the energetic architecture of this motif and identified rare variants with unexpected properties.
