## Supplemental_Materials for "Dissecting the energetic architecture within an RNA tertiary structural motif via high-throughput thermodynamic measurements": Shin-11ntR_Supplemental_Dataset_S1.xlsx

### Sheet: Sheet1
Variant	ΔΔG_GAAA	ΔΔG_GUAA	ΔΔG_Specificity
wild type	0 (0,0)	0 (0,0)	3.42 (3.67,3.04)
1A2A	Limit:4.05 (3.7,N/A)	Limit:1.04 (0.86,N/A)	Limit
1A2U	Limit:3.55 (3.2,N/A)	Limit:1.04 (0.86,N/A)	Limit
1A2G	Limit:4.48 (4.15,N/A)	Limit:1.04 (0.86,N/A)	Limit
1A3A	Limit:4.48 (4.15,N/A)	Limit:1.04 (0.86,N/A)	Limit
1A3G	Limit:4.48 (4.15,N/A)	Limit:1.04 (0.86,N/A)	Limit
1A3C	Limit:4.44 (4.05,N/A)	0.14 (-0.14,0.42)	Limit
1A4U	Limit:4.29 (3.9,N/A)	Limit:1.03 (0.75,N/A)	Limit
1A4G	3.65 (3.29,3.85)	Limit:1.04 (0.86,N/A)	Limit
1A4C	Limit:4.48 (4.15,N/A)	Limit:1.04 (0.86,N/A)	Limit
1A5U	Limit:4.48 (4.15,N/A)	Limit:1.04 (0.86,N/A)	Limit
1A5G	Limit:4.48 (4.15,N/A)	Limit:1.04 (0.86,N/A)	Limit
1A5C	2.63 (2.28,2.8)	Limit:1 (0.8,N/A)	Limit
1A6A	2.52 (2.12,2.74)	Limit:0.94 (0.67,N/A)	Limit
1A6U	3.05 (2.68,3.27)	Limit:1.04 (0.86,N/A)	Limit
1A6C	2.14 (1.8,2.31)	Limit:1.04 (0.86,N/A)	Limit
1A7A	Limit:4.42 (4.05,N/A)	Limit:1.04 (0.86,N/A)	Limit
1A7G	2.64 (2.28,2.85)	Limit:1.03 (0.85,N/A)	Limit
1A7C	Limit:4.37 (4,N/A)	Limit:1.04 (0.86,N/A)	Limit
1A8U	Limit:4.48 (4.15,N/A)	Limit:1.04 (0.86,N/A)	Limit
1A8G	Limit:4.48 (4.15,N/A)	Limit:1.04 (0.86,N/A)	Limit
1A8C	Limit:4.48 (4.15,N/A)	Limit:1.04 (0.86,N/A)	Limit
1A9A	3.48 (3.11,3.72)	Limit:1.04 (0.86,N/A)	Limit
1A9G	Limit:3.5 (3.13,N/A)	Limit:0.92 (0.74,N/A)	Limit
1A9C	3.05 (2.7,3.22)	Limit:1.04 (0.86,N/A)	Limit
1A10A	Limit:4.43 (4.07,N/A)	Limit:1.04 (0.86,N/A)	Limit
1A10U	Limit:3.9 (3.53,N/A)	Limit:1.04 (0.86,N/A)	Limit
1A10C	3.53 (3.18,3.72)	Limit:1.01 (0.8,N/A)	Limit
1A11A	2.15 (1.81,2.32)	Limit:0.88 (0.68,N/A)	Limit
1A11U	1.37 (1.02,1.54)	Limit:0.77 (0.56,N/A)	Limit
1A11C	2.35 (2.01,2.51)	Limit:1.04 (0.86,N/A)	Limit
1A	2.17 (1.83,2.33)	Limit:0.99 (0.81,N/A)	Limit
1U2A	3.88 (3.52,4.1)	Limit:0.96 (0.75,N/A)	Limit
1U2U	3.16 (2.8,3.37)	Limit:1.01 (0.82,N/A)	Limit
1U2G	Limit:4.19 (3.84,N/A)	Limit:1.04 (0.86,N/A)	Limit
1U3A	Limit:4.31 (3.88,N/A)	Limit:0.99 (0.74,N/A)	Limit
1U3G	Limit:4.46 (4.12,N/A)	Limit:0.92 (0.7,N/A)	Limit
1U3C	Limit:4.22 (3.87,N/A)	-0.27 (-0.47,-0.04)	Limit
1U4U	3.1 (2.75,3.28)	Limit:1.04 (0.85,N/A)	Limit
1U4G	2.78 (2.43,2.96)	Limit:1.04 (0.86,N/A)	Limit
1U4C	Limit:3.7 (3.3,N/A)	Limit:0.99 (0.8,N/A)	Limit
1U5U	Limit:4.45 (4.11,N/A)	Limit:0.8 (0.56,N/A)	Limit
1U5G	Limit:3.94 (3.56,N/A)	Limit:1.01 (0.83,N/A)	Limit
1U5C	1.22 (0.88,1.36)	0.76 (0.54,1.01)	2.98 (3.12,2.84)
1U6A	1.46 (1.04,1.61)	Limit:0.78 (0.59,N/A)	Limit
1U6U	1.93 (1.51,2.11)	Limit:0.89 (0.59,N/A)	Limit
1U6C	1.27 (0.93,1.42)	Limit:0.98 (0.78,N/A)	Limit
1U7A	3.27 (2.92,3.45)	Limit:0.96 (0.77,N/A)	Limit
1U7G	1.37 (1.03,1.55)	Limit:0.83 (0.58,N/A)	Limit
1U7C	Limit:3.42 (3.07,N/A)	Limit:0.95 (0.73,N/A)	Limit
1U8U	Limit:4.48 (4.15,N/A)	Limit:0.62 (0.39,N/A)	Limit
1U8G	Limit:4.2 (3.73,N/A)	Limit:0.98 (0.73,N/A)	Limit
1U8C	Limit:4.22 (3.85,N/A)	Limit:0.87 (0.64,N/A)	Limit
1U9A	2.35 (1.81,2.73)	Limit:0.95 (0.7,N/A)	Limit
1U9G	2.37 (2.02,2.56)	Limit:0.9 (0.68,N/A)	Limit
1U9C	1.6 (1.25,1.75)	Limit:0.92 (0.71,N/A)	Limit
1U10A	Limit:4.13 (3.78,N/A)	Limit:0.69 (0.49,N/A)	Limit
1U10U	2.16 (1.81,2.34)	Limit:0.96 (0.76,N/A)	Limit
1U10C	2.06 (1.72,2.22)	Limit:0.92 (0.7,N/A)	Limit
1U11A	0.62 (0.46,0.75)	Limit:0.55 (0.3,N/A)	Limit
1U11U	1.99 (1.65,2.14)	Limit:0.93 (0.74,N/A)	Limit
1U11C	2.83 (2.48,3.01)	Limit:1.04 (0.86,N/A)	Limit
1U	0.98 (0.63,1.16)	Limit:0.89 (0.69,N/A)	Limit
1G2A	3.25 (2.88,3.48)	Limit:1 (0.8,N/A)	Limit
1G2U	3.1 (2.75,3.29)	Limit:1.02 (0.84,N/A)	Limit
1G2G	Limit:4.26 (3.52,N/A)	Limit:0.8 (0.53,N/A)	Limit
1G3A	Limit:4.48 (4.15,N/A)	Limit:0.48 (0.27,N/A)	Limit
1G3G	Limit:4.48 (4.13,N/A)	Limit:0.52 (0.26,N/A)	Limit
1G3C	Limit:4.37 (4.03,N/A)	0.05 (-0.19,0.31)	Limit
1G4U	3.08 (2.74,3.27)	Limit:0.51 (0.29,N/A)	Limit
1G4G	2.59 (2.23,2.8)	Limit:0.52 (0.28,N/A)	Limit
1G4C	Limit:4.44 (4.1,N/A)	Limit:1.03 (0.83,N/A)	Limit
1G5U	Limit:4.48 (4.15,N/A)	Limit:1.04 (0.86,N/A)	Limit
1G5G	Limit:4.06 (3.72,N/A)	Limit:0.78 (0.55,N/A)	Limit
1G5C	1.26 (0.9,1.42)	0.66 (0.4,0.94)	2.84 (3.06,2.63)
1G6A	1.3 (0.96,1.45)	0.33 (0.1,0.59)	2.47 (2.63,2.31)
1G6U	1.68 (1.33,1.84)	0.38 (0.13,0.64)	2.14 (2.31,1.95)
1G6C	0.93 (0.53,1.17)	Limit:0.45 (0.25,N/A)	Limit
1G7A	3.32 (2.96,3.51)	0.37 (0.14,0.64)	0.49 (0.7,0.29)
1G7G	1.44 (1.09,1.61)	0.34 (0.08,0.61)	2.33 (2.53,2.13)
1G7C	3.25 (2.89,3.46)	Limit:0.77 (0.55,N/A)	Limit
1G8U	Limit:4.48 (4.15,N/A)	Limit:1.04 (0.86,N/A)	Limit
1G8G	Limit:4.48 (4.15,N/A)	Limit:0.99 (0.7,N/A)	Limit
1G8C	Limit:4.48 (4.15,N/A)	0.76 (0.48,1.1)	Limit
1G9A	2.12 (1.77,2.29)	Limit:0.44 (0.21,N/A)	Limit
1G9G	2.54 (2.18,2.76)	Limit:0.54 (0.33,N/A)	Limit
1G9C	1.68 (1.33,1.84)	Limit:0.64 (0.41,N/A)	Limit
1G10A	Limit:4.35 (3.99,N/A)	0.74 (0.49,1.01)	Limit
1G10U	3.79 (3.43,4)	Limit:1.04 (0.86,N/A)	Limit
1G10C	3.38 (3.02,3.57)	Limit:1.02 (0.84,N/A)	Limit
1G11A	1.99 (1.64,2.17)	Limit:1.04 (0.86,N/A)	Limit
1G11U	1.01 (0.66,1.17)	Limit:0.7 (0.5,N/A)	Limit
1G11C	0.82 (0.62,0.95)	Limit:0.71 (0.43,N/A)	Limit
1G	0.82 (0.48,0.97)	0.42 (0.18,0.68)	3.03 (3.2,2.86)
2A3A	Limit:4.34 (3.98,N/A)	Limit:0.95 (0.75,N/A)	Limit
2A3G	Limit:4.19 (3.7,N/A)	Limit:0.8 (0.57,N/A)	Limit
2A3C	Limit:4.48 (4.15,N/A)	Limit:1 (0.8,N/A)	Limit
2A4U	Limit:4.48 (4.15,N/A)	Limit:1.04 (0.86,N/A)	Limit
2A4G	Limit:4.42 (4.06,N/A)	Limit:0.94 (0.67,N/A)	Limit
2A4C	Limit:4.48 (4.15,N/A)	Limit:1.04 (0.86,N/A)	Limit
2A5U	Limit:4.47 (4.12,N/A)	Limit:1.04 (0.86,N/A)	Limit
2A5G	Limit:4.48 (4.15,N/A)	Limit:1.01 (0.82,N/A)	Limit
2A5C	3.51 (3.16,3.71)	Limit:1.04 (0.86,N/A)	Limit
2A6A	3.4 (2.84,3.84)	Limit:0.98 (0.77,N/A)	Limit
2A6U	Limit:3.73 (3.36,N/A)	Limit:1.04 (0.86,N/A)	Limit
2A6C	2.98 (2.62,3.19)	Limit:1.04 (0.86,N/A)	Limit
2A7A	Limit:4.32 (3.89,N/A)	Limit:1 (0.77,N/A)	Limit
2A7G	Limit:4.18 (3.76,N/A)	Limit:1.04 (0.86,N/A)	Limit
2A7C	Limit:4.43 (4.08,N/A)	Limit:0.94 (0.5,N/A)	Limit
2A8U	Limit:4.48 (4.15,N/A)	Limit:1.04 (0.86,N/A)	Limit
2A8G	Limit:4.63 (4.19,N/A)	Limit:1.11 (0.92,N/A)	Limit
2A8C	Limit:4.48 (4.15,N/A)	Limit:1.02 (0.83,N/A)	Limit
2A9A	Limit:3.97 (3.6,N/A)	Limit:1.04 (0.86,N/A)	Limit
2A9G	3.56 (3.19,3.77)	Limit:1.04 (0.86,N/A)	Limit
2A9C	Limit:3.57 (3.21,N/A)	Limit:1.02 (0.81,N/A)	Limit
2A10A	Limit:4.48 (4.15,N/A)	Limit:1.04 (0.86,N/A)	Limit
2A10U	Limit:4.48 (4.15,N/A)	Limit:1.04 (0.86,N/A)	Limit
2A10C	Limit:4.48 (4.15,N/A)	Limit:1.04 (0.86,N/A)	Limit
2A11A	Limit:4.48 (4.15,N/A)	Limit:1.04 (0.86,N/A)	Limit
2A11U	Limit:4.45 (4.11,N/A)	Limit:1.04 (0.86,N/A)	Limit
2A11C	Limit:4.45 (4.09,N/A)	Limit:1.04 (0.86,N/A)	Limit
2A	Limit:3.31 (2.97,N/A)	Limit:1.01 (0.79,N/A)	Limit
2U3A	Limit:4.45 (4.08,N/A)	Limit:1.01 (0.8,N/A)	Limit
2U3G	Limit:4.43 (4.09,N/A)	Limit:1.04 (0.86,N/A)	Limit
2U3C	Limit:4.42 (4.08,N/A)	Limit:0.99 (0.8,N/A)	Limit
2U4U	Limit:4.42 (4.07,N/A)	Limit:1.04 (0.86,N/A)	Limit
2U4G	Limit:4.14 (3.8,N/A)	Limit:0.99 (0.8,N/A)	Limit
2U4C	Limit:4.15 (3.77,N/A)	Limit:1.04 (0.86,N/A)	Limit
2U5U	Limit:4.48 (4.15,N/A)	Limit:0.9 (0.68,N/A)	Limit
2U5G	Limit:4.42 (4.08,N/A)	Limit:0.84 (0.64,N/A)	Limit
2U5C	2.59 (2.24,2.76)	Limit:0.64 (0.43,N/A)	Limit
2U6A	2.72 (2.45,3.01)	Limit:0.59 (0.35,N/A)	Limit
2U6U	3.1 (2.75,3.31)	Limit:0.92 (0.7,N/A)	Limit
2U6C	2.33 (1.98,2.53)	Limit:1.04 (0.86,N/A)	Limit
2U7A	Limit:4.39 (4.01,N/A)	Limit:0.97 (0.73,N/A)	Limit
2U7G	3.24 (2.88,3.44)	Limit:1 (0.81,N/A)	Limit
2U7C	Limit:4.3 (3.94,N/A)	Limit:0.77 (0.53,N/A)	Limit
2U8U	Limit:4.48 (4.15,N/A)	Limit:0.87 (0.66,N/A)	Limit
2U8G	Limit:4.48 (4.15,N/A)	Limit:1 (0.82,N/A)	Limit
2U8C	Limit:4.48 (4.15,N/A)	Limit:0.89 (0.68,N/A)	Limit
2U9A	Limit:3.86 (3.48,N/A)	Limit:1.04 (0.86,N/A)	Limit
2U9G	3.76 (3.18,4.2)	Limit:1.04 (0.86,N/A)	Limit
2U9C	3.53 (3.16,3.75)	Limit:1.04 (0.86,N/A)	Limit
2U10A	3.08 (2.66,3.25)	Limit:0.97 (0.78,N/A)	Limit
2U10U	3.56 (3.23,3.88)	Limit:1.04 (0.86,N/A)	Limit
2U10C	Limit:4.11 (3.76,N/A)	Limit:1.04 (0.86,N/A)	Limit
2U11A	3.68 (3.33,3.88)	Limit:1.04 (0.86,N/A)	Limit
2U11U	3.45 (3.1,3.65)	Limit:1.04 (0.86,N/A)	Limit
2U11C	3.63 (3.28,3.83)	Limit:1.04 (0.86,N/A)	Limit
2U	2.7 (2.35,2.89)	Limit:0.85 (0.62,N/A)	Limit
2G3A	Limit:4.48 (4.15,N/A)	Limit:1.04 (0.86,N/A)	Limit
2G3G	Limit:4.48 (4.15,N/A)	Limit:1.04 (0.86,N/A)	Limit
2G3C	Limit:4.35 (3.95,N/A)	Limit:0.98 (0.76,N/A)	Limit
2G4U	Limit:4.45 (4.1,N/A)	Limit:1.04 (0.86,N/A)	Limit
2G4G	Limit:4.23 (3.85,N/A)	Limit:1.04 (0.83,N/A)	Limit
2G4C	Limit:4.45 (4.11,N/A)	Limit:0.93 (0.66,N/A)	Limit
2G5U	Limit:4.48 (4.15,N/A)	Limit:1.04 (0.86,N/A)	Limit
2G5G	Limit:4.48 (4.15,N/A)	Limit:1.04 (0.86,N/A)	Limit
2G5C	Limit:4.4 (4.05,N/A)	Limit:1.04 (0.86,N/A)	Limit
2G6A	Limit:4.48 (4.15,N/A)	Limit:1.04 (0.86,N/A)	Limit
2G6U	Limit:4.34 (3.98,N/A)	Limit:0.88 (0.64,N/A)	Limit
2G6C	3.98 (3.62,4.18)	Limit:1.02 (0.82,N/A)	Limit
2G7A	Limit:4.48 (4.15,N/A)	Limit:1.01 (0.82,N/A)	Limit
2G7G	Limit:4.48 (4.15,N/A)	Limit:0.95 (0.71,N/A)	Limit
2G7C	Limit:4.36 (3.89,N/A)	Limit:1.03 (0.77,N/A)	Limit
2G8U	Limit:4.48 (4.15,N/A)	Limit:1.04 (0.86,N/A)	Limit
2G8G	Limit:4.48 (4.15,N/A)	Limit:1.04 (0.86,N/A)	Limit
2G8C	Limit:4.48 (4.15,N/A)	Limit:1.04 (0.86,N/A)	Limit
2G9A	Limit:4.48 (4.15,N/A)	Limit:1.04 (0.86,N/A)	Limit
2G9G	Limit:4.48 (4.15,N/A)	Limit:1.02 (0.84,N/A)	Limit
2G9C	3.51 (3.16,3.71)	Limit:0.94 (0.73,N/A)	Limit
2G10A	Limit:4.22 (3.74,N/A)	Limit:0.84 (0.6,N/A)	Limit
2G10U	3.69 (3.33,3.92)	Limit:0.86 (0.61,N/A)	Limit
2G10C	Limit:4.16 (3.81,N/A)	Limit:0.98 (0.77,N/A)	Limit
2G11A	3.57 (3.21,3.8)	Limit:1.03 (0.79,N/A)	Limit
2G11U	3.26 (2.89,3.54)	Limit:0.99 (0.8,N/A)	Limit
2G11C	Limit:4.18 (3.84,N/A)	Limit:1.04 (0.84,N/A)	Limit
2G	Limit:4.24 (3.86,N/A)	Limit:1.04 (0.86,N/A)	Limit
3A4U	Limit:4.48 (4.15,N/A)	Limit:0.58 (0.31,N/A)	Limit
3A4G	Limit:4.58 (4.14,N/A)	Limit:0.85 (0.61,N/A)	Limit
3A4C	Limit:4 (3.55,N/A)	Limit:0.3 (0,N/A)	Limit
3A5U	Limit:4.47 (4.11,N/A)	Limit:0.9 (0.67,N/A)	Limit
3A5G	Limit:4.48 (4.15,N/A)	Limit:0.46 (0.25,N/A)	Limit
3A5C	Limit:4.44 (4.08,N/A)	Limit:0.46 (0.25,N/A)	Limit
3A6A	Limit:4.25 (3.93,N/A)	Limit:0.35 (0.1,N/A)	Limit
3A6U	Limit:4.2 (3.5,N/A)	Limit:0.44 (0.21,N/A)	Limit
3A6C	Limit:4.46 (4.1,N/A)	Limit:0.61 (0.34,N/A)	Limit
3A7A	Limit:4.67 (4.25,N/A)	Limit:0.35 (0.04,N/A)	Limit
3A7G	Limit:4.38 (3.78,N/A)	Limit:0.35 (0.11,N/A)	Limit
3A7C	Limit:4.35 (4.16,N/A)	Limit:0.3 (0.01,N/A)	Limit
3A8U	Limit:4.39 (4.3,N/A)	Limit:0.58 (0.35,N/A)	Limit
3A8G	Limit:4.27 (3.93,N/A)	Limit:0.59 (0.37,N/A)	Limit
3A8C	Limit:4.24 (4.07,N/A)	0.14 (-0.15,0.45)	Limit
3A9A	Limit:4.45 (4.11,N/A)	Limit:0.91 (0.7,N/A)	Limit
3A9G	Limit:4.22 (3.78,N/A)	0.32 (-0.04,0.69)	Limit
3A9C	3.91 (3.63,4.25)	Limit:0.53 (0.24,N/A)	Limit
3A10A	Limit:4.48 (4.15,N/A)	Limit:0.92 (0.6,N/A)	Limit
3A10U	Limit:4.42 (4.05,N/A)	Limit:1.01 (0.79,N/A)	Limit
3A10C	Limit:4.48 (4.15,N/A)	Limit:1.04 (0.86,N/A)	Limit
3A11A	Limit:4.48 (4.15,N/A)	Limit:1.04 (0.86,N/A)	Limit
3A11U	Limit:4.48 (4.15,N/A)	Limit:1.04 (0.86,N/A)	Limit
3A11C	Limit:4.67 (4.25,N/A)	Limit:1.11 (0.92,N/A)	Limit
3A	Limit:4.4 (4.04,N/A)	Limit:0.57 (0.27,N/A)	Limit
3G4U	Limit:4.29 (3.92,N/A)	Limit:0.75 (0.49,N/A)	Limit
3G4G	Limit:4.35 (3.99,N/A)	Limit:0.6 (0.35,N/A)	Limit
3G4C	Limit:4.32 (3.94,N/A)	0.28 (-0.02,0.57)	Limit
3G5U	Limit:4.48 (4.15,N/A)	0.37 (0.11,0.65)	Limit
3G5G	Limit:4.39 (4.04,N/A)	Limit:0.7 (0.49,N/A)	Limit
3G5C	Limit:4.14 (3.74,N/A)	Limit:0.35 (0.13,N/A)	Limit
3G6A	Limit:3.94 (3.51,N/A)	0.44 (0.16,0.73)	Limit
3G6U	Limit:4.47 (4.12,N/A)	0.19 (-0.22,0.53)	Limit
3G6C	Limit:4.42 (4.05,N/A)	Limit:0.65 (0.41,N/A)	Limit
3G7A	Limit:4.09 (3.66,N/A)	0.24 (-0.03,0.54)	Limit
3G7G	Limit:4.41 (3.97,N/A)	Limit:0.36 (0.15,N/A)	Limit
3G7C	4.05 (3.33,4.43)	0.84 (0.54,1.15)	0.2 (0.79,-0.18)
3G8U	Limit:4.48 (4.15,N/A)	0.24 (-0.03,0.55)	Limit
3G8G	Limit:4.37 (4.02,N/A)	Limit:0.56 (0.26,N/A)	Limit
3G8C	4.24 (3.88,4.53)	0.2 (-0.11,0.57)	-0.39 (-0.01,-0.73)
3G9A	Limit:4.48 (4.15,N/A)	Limit:1.04 (0.86,N/A)	Limit
3G9G	Limit:4.45 (4.11,N/A)	Limit:0.68 (0.44,N/A)	Limit
3G9C	Limit:4.6 (4.49,N/A)	0.45 (-0.14,1.26)	Limit
3G10A	Limit:4.48 (4.15,N/A)	Limit:1.04 (0.86,N/A)	Limit
3G10U	Limit:4.48 (4.15,N/A)	Limit:1.01 (0.81,N/A)	Limit
3G10C	Limit:4.48 (4.15,N/A)	Limit:1.04 (0.86,N/A)	Limit
3G11A	Limit:4.48 (4.15,N/A)	Limit:1.04 (0.86,N/A)	Limit
3G11U	Limit:4.48 (4.15,N/A)	Limit:1.03 (0.83,N/A)	Limit
3G11C	Limit:4.5 (4.08,N/A)	Limit:1.16 (1,N/A)	Limit
3G	Limit:4.36 (3.97,N/A)	0.42 (0.16,0.7)	Limit
3C4U	Limit:4.48 (4.15,N/A)	0.45 (0.05,0.92)	Limit
3C4G	Limit:4.39 (3.99,N/A)	Limit:0.54 (0.32,N/A)	Limit
3C4C	Limit:4.36 (4.01,N/A)	Limit:0.6 (0.38,N/A)	Limit
3C5U	Limit:4.3 (3.81,N/A)	0.03 (-0.21,0.28)	Limit
3C5G	Limit:4.4 (4.05,N/A)	Limit:0.49 (0.27,N/A)	Limit
3C5C	Limit:4.04 (3.64,N/A)	0.19 (-0.05,0.45)	Limit
3C6A	Limit:4.23 (3.92,N/A)	Limit:0.5 (0.22,N/A)	Limit
3C6U	4.02 (3.45,4.56)	-0.04 (-0.37,0.25)	-0.64 (-0.11,-1.21)
3C6C	4.12 (3.68,4.42)	Limit:0.55 (0.3,N/A)	Limit
3C7A	4.23 (3.78,4.5)	0.07 (-0.19,0.36)	-0.63 (-0.39,-0.89)
3C7G	Limit:4.03 (3.82,N/A)	-0.06 (-0.29,0.22)	Limit
3C7C	Limit:4.13 (3.59,N/A)	0.39 (-0.07,0.82)	Limit
3C8U	Limit:4.67 (4.25,N/A)	0.21 (-0.06,0.5)	Limit
3C8G	4.38 (3.94,4.64)	0.14 (-0.13,0.45)	-0.71 (-0.45,-0.96)
3C8C	Limit:4.16 (3.73,N/A)	-0.07 (-0.31,0.21)	Limit
3C9A	Limit:4.47 (4.13,N/A)	Limit:0.65 (0.43,N/A)	Limit
3C9G	Limit:3.77 (3.45,N/A)	-0.28 (-0.71,0.26)	Limit
3C9C	Limit:4.2 (3.85,N/A)	Limit:0.44 (0.22,N/A)	Limit
3C10A	Limit:4.48 (4.15,N/A)	Limit:1.04 (0.86,N/A)	Limit
3C10U	Limit:4.46 (4.11,N/A)	Limit:1.03 (0.83,N/A)	Limit
3C10C	Limit:4.48 (4.15,N/A)	Limit:1.04 (0.86,N/A)	Limit
3C11A	Limit:4.48 (4.15,N/A)	Limit:1.04 (0.86,N/A)	Limit
3C11U	Limit:4.48 (4.15,N/A)	Limit:1.04 (0.86,N/A)	Limit
3C11C	Limit:4.48 (4.15,N/A)	Limit:1.04 (0.86,N/A)	Limit
3C	Limit:4.44 (4.07,N/A)	0.77 (0.43,1.09)	Limit
4U5U	3.06 (2.69,3.26)	Limit:0.76 (0.54,N/A)	Limit
4U5G	Limit:3.46 (3.12,N/A)	Limit:0.69 (0.48,N/A)	Limit
4U5C	1.73 (1.39,1.9)	0.54 (0.3,0.81)	2.25 (2.44,2.06)
4U6A	2.21 (1.76,2.45)	0.64 (0.27,1)	1.97 (2.28,1.61)
4U6U	3.34 (2.9,3.58)	0.19 (-0.24,0.61)	0.5 (0.99,0.09)
4U6C	2.18 (1.84,2.35)	0.46 (0.22,0.73)	1.72 (1.91,1.53)
4U7A	2.13 (1.77,2.34)	0.15 (-0.1,0.42)	1.45 (1.67,1.23)
4U7G	2.06 (1.6,2.34)	Limit:0.6 (0.33,N/A)	Limit
4U7C	3.06 (2.78,3.28)	Limit:0.7 (0.4,N/A)	Limit
4U8U	Limit:3.72 (3.37,N/A)	0.9 (0.6,1.25)	Limit
4U8G	3.34 (2.93,3.6)	Limit:0.84 (0.54,N/A)	Limit
4U8C	3.18 (2.8,3.39)	Limit:0.98 (0.76,N/A)	Limit
4U9A	Limit:4.4 (4.25,N/A)	-0.03 (-0.44,0.38)	Limit
4U9G	Limit:4.47 (4.13,N/A)	Limit:0.63 (0.37,N/A)	Limit
4U9C	3.36 (2.97,3.6)	Limit:0.61 (0.37,N/A)	Limit
4U10A	Limit:4.41 (4,N/A)	Limit:0.86 (0.61,N/A)	Limit
4U10U	Limit:4.48 (4.15,N/A)	Limit:1.04 (0.86,N/A)	Limit
4U10C	Limit:4.48 (4.15,N/A)	Limit:1.04 (0.86,N/A)	Limit
4U11A	Limit:4.2 (3.86,N/A)	Limit:0.9 (0.69,N/A)	Limit
4U11U	Limit:4.44 (4.09,N/A)	Limit:0.97 (0.78,N/A)	Limit
4U11C	Limit:4.35 (3.97,N/A)	Limit:0.98 (0.79,N/A)	Limit
4U	2.11 (1.67,2.35)	0.51 (0.27,0.77)	2.02 (2.26,1.78)
4G5U	0.32 (-0.11,0.5)	0.11 (-0.18,0.39)	3.35 (3.58,3.08)
4G5G	1.45 (1.02,1.64)	0.13 (-0.17,0.42)	2.02 (2.29,1.74)
4G5C	1.14 (0.78,1.28)	0.31 (0.06,0.57)	2.62 (2.81,2.44)
4G6A	2.03 (1.68,2.2)	0.37 (0.12,0.63)	1.78 (1.96,1.58)
4G6U	2.16 (1.6,2.37)	Limit:0.45 (0.2,N/A)	Limit
4G6C	2.11 (1.68,2.3)	Limit:0.66 (0.43,N/A)	Limit
4G7A	2.75 (2.5,2.99)	0.12 (-0.19,0.45)	0.86 (1.17,0.55)
4G7G	2.35 (2,2.53)	0.69 (0.37,0.97)	1.78 (1.99,1.48)
4G7C	2.75 (2.24,3.03)	0.47 (0.09,0.83)	1.31 (1.77,0.88)
4G8U	Limit:3.99 (3.49,N/A)	0.57 (0.29,0.85)	Limit
4G8G	Limit:3.03 (2.66,N/A)	0.48 (0.23,0.75)	Limit
4G8C	3.37 (3.08,3.61)	Limit:0.49 (0.21,N/A)	Limit
4G9A	Limit:4.37 (3.89,N/A)	0.5 (0.14,0.91)	Limit
4G9G	Limit:4.48 (4.15,N/A)	Limit:0.76 (0.48,N/A)	Limit
4G9C	3.19 (2.62,3.47)	0.3 (0,0.57)	0.77 (1.23,0.39)
4G10A	Limit:4.48 (4.15,N/A)	Limit:1.04 (0.86,N/A)	Limit
4G10U	Limit:4.48 (4.15,N/A)	Limit:1.04 (0.86,N/A)	Limit
4G10C	Limit:4.48 (4.15,N/A)	Limit:0.99 (0.79,N/A)	Limit
4G11A	Limit:3.84 (3.48,N/A)	Limit:0.83 (0.61,N/A)	Limit
4G11U	Limit:4.2 (3.82,N/A)	Limit:0.96 (0.76,N/A)	Limit
4G11C	Limit:4.17 (3.83,N/A)	Limit:1.04 (0.86,N/A)	Limit
4G	1.88 (1.45,2.08)	0.32 (-0.02,0.66)	1.97 (2.26,1.69)
4C5U	3.62 (3.17,3.86)	Limit:0.22 (0.01,N/A)	Limit
4C5G	3.02 (2.65,3.24)	Limit:0.37 (0.16,N/A)	Limit
4C5C	2.23 (1.77,2.64)	0.39 (0.14,0.68)	1.84 (2.01,1.68)
4C6A	2.9 (2.64,3.15)	Limit:0.31 (0.06,N/A)	Limit
4C6U	2.75 (2.39,2.96)	0.24 (-0.05,0.54)	0.92 (1.19,0.65)
4C6C	1.87 (1.31,2.08)	0.39 (-0.01,0.77)	2.26 (2.54,1.96)
4C7A	3.27 (2.89,3.52)	0.34 (0.07,0.61)	0.49 (0.77,0.22)
4C7G	2.9 (2.48,3.11)	Limit:0.43 (0.21,N/A)	Limit
4C7C	Limit:3.55 (3.07,N/A)	Limit:0.55 (0.29,N/A)	Limit
4C8U	3.08 (2.73,3.29)	0.49 (0.24,0.75)	0.84 (1.05,0.62)
4C8G	3.44 (3.07,3.66)	0.52 (0.26,0.8)	0.51 (0.78,0.26)
4C8C	3.01 (2.66,3.2)	Limit:0.41 (0.19,N/A)	Limit
4C9A	Limit:4.13 (3.77,N/A)	0.36 (0.09,0.65)	Limit
4C9G	Limit:4.48 (4.15,N/A)	0.28 (0,0.58)	Limit
4C9C	3.27 (2.54,3.54)	0.1 (-0.2,0.38)	0.25 (0.98,-0.07)
4C10A	Limit:4.48 (4.15,N/A)	Limit:1.02 (0.82,N/A)	Limit
4C10U	Limit:4.43 (4.07,N/A)	Limit:1.02 (0.79,N/A)	Limit
4C10C	Limit:4.47 (4.13,N/A)	Limit:1.04 (0.86,N/A)	Limit
4C11A	Limit:4.48 (4.15,N/A)	Limit:1.04 (0.86,N/A)	Limit
4C11U	Limit:4.48 (4.15,N/A)	Limit:1.04 (0.86,N/A)	Limit
4C11C	Limit:4.48 (4.15,N/A)	Limit:0.96 (0.77,N/A)	Limit
4C	2.6 (2.25,2.78)	0.37 (0.11,0.64)	1.21 (1.41,0.99)
5U6A	Limit:4.45 (4.26,N/A)	0.19 (-0.18,0.62)	Limit
5U6U	2.32 (1.93,2.56)	Limit:0.42 (0.15,N/A)	Limit
5U6C	2.63 (2.19,2.84)	0.56 (0.31,0.81)	1.26 (1.51,1.02)
5U7A	2.79 (2.37,3.02)	0.23 (-0.02,0.49)	0.86 (1.18,0.62)
5U7G	3.36 (3,3.57)	0.32 (0,0.59)	0.39 (0.62,0.09)
5U7C	Limit:4.37 (4.29,N/A)	0.7 (-1.11,1.41)	Limit
5U8U	Limit:3.96 (3.6,N/A)	Limit:0.62 (0.38,N/A)	Limit
5U8G	Limit:4.58 (4.11,N/A)	0.38 (0.09,0.72)	Limit
5U8C	3.76 (3.37,4)	Limit:0.52 (0.28,N/A)	Limit
5U9A	3.77 (3.31,4.09)	0.04 (-0.28,0.4)	-0.2 (0.13,-0.57)
5U9G	3.6 (3.23,3.82)	Limit:0.66 (0.44,N/A)	Limit
5U9C	2.65 (2.28,2.91)	Limit:0.67 (0.46,N/A)	Limit
5U10A	Limit:4.48 (4.15,N/A)	Limit:0.73 (0.46,N/A)	Limit
5U10U	Limit:4.48 (4.15,N/A)	Limit:1.04 (0.86,N/A)	Limit
5U10C	Limit:4.48 (4.15,N/A)	Limit:1.04 (0.86,N/A)	Limit
5U11A	Limit:4.33 (3.99,N/A)	Limit:1.01 (0.59,N/A)	Limit
5U11U	Limit:4.48 (4.15,N/A)	Limit:1.02 (0.84,N/A)	Limit
5U11C	Limit:4.48 (4.15,N/A)	Limit:1.02 (0.83,N/A)	Limit
5U	2.52 (2.17,2.73)	0.2 (-0.02,0.41)	0.83 (1.02,0.64)
5G6A	3.37 (2.99,3.61)	0.31 (-0.02,0.65)	0.37 (0.71,0.04)
5G6U	3.53 (3.05,3.87)	Limit:0.5 (0.1,N/A)	Limit
5G6C	3.34 (2.79,3.98)	Limit:0.86 (0.63,N/A)	Limit
5G7A	2.72 (2.26,2.98)	Limit:0.37 (0.12,N/A)	Limit
5G7G	3.2 (3.02,3.38)	0.2 (-0.06,0.5)	0.49 (0.72,0.27)
5G7C	Limit:3.6 (3.18,N/A)	Limit:0.5 (0.26,N/A)	Limit
5G8U	3.46 (3.06,3.79)	-0.08 (-0.35,0.19)	-0.12 (0.2,-0.46)
5G8G	Limit:3.78 (3.2,N/A)	0.52 (0.27,0.78)	Limit
5G8C	Limit:4.41 (4.06,N/A)	0.41 (0.13,0.71)	Limit
5G9A	Limit:4.14 (3.79,N/A)	Limit:0.29 (0.04,N/A)	Limit
5G9G	Limit:4.32 (3.97,N/A)	Limit:0.59 (0.37,N/A)	Limit
5G9C	2.81 (2.66,2.97)	Limit:0.43 (0.16,N/A)	Limit
5G10A	Limit:4.67 (4.25,N/A)	Limit:1.06 (0.83,N/A)	Limit
5G10U	Limit:4.48 (4.15,N/A)	Limit:1.04 (0.86,N/A)	Limit
5G10C	Limit:4.48 (4.15,N/A)	Limit:1.04 (0.86,N/A)	Limit
5G11A	Limit:4.3 (3.94,N/A)	Limit:1.04 (0.86,N/A)	Limit
5G11U	Limit:4.48 (4.15,N/A)	Limit:1.04 (0.86,N/A)	Limit
5G11C	Limit:4.4 (4.05,N/A)	Limit:0.99 (0.79,N/A)	Limit
5G	2.51 (2.07,2.84)	0.4 (0.03,0.74)	1.3 (1.71,0.88)
5C6A	1.44 (0.98,1.63)	0.29 (0.04,0.53)	2.18 (2.45,1.95)
5C6U	1.29 (1.11,1.46)	Limit:0.58 (0.3,N/A)	Limit
5C6C	1.22 (0.87,1.37)	Limit:0.64 (0.41,N/A)	Limit
5C7A	2.38 (2,2.6)	0.3 (0.04,0.58)	1.35 (1.6,1.11)
5C7G	2.24 (1.9,2.41)	0.4 (0.17,0.65)	1.6 (1.76,1.43)
5C7C	1.76 (1.06,2.12)	0.01 (-0.27,0.24)	1.72 (2.54,1.3)
5C8U	2.37 (1.88,2.6)	0.57 (0.31,0.83)	1.52 (1.88,1.26)
5C8G	Limit:3.91 (3.37,N/A)	-0.18 (-0.5,0.15)	Limit
5C8C	Limit:3.43 (3.06,N/A)	0.55 (0.27,0.85)	Limit
5C9A	1.64 (1.5,1.78)	-0.01 (-0.28,0.29)	1.84 (2.05,1.66)
5C9G	1.31 (0.97,1.45)	0.29 (0.04,0.56)	2.42 (2.6,2.25)
5C9C	0.87 (0.53,1.02)	0.38 (0.14,0.63)	2.94 (3.11,2.78)
5C10A	Limit:4.55 (4.14,N/A)	Limit:0.89 (0.64,N/A)	Limit
5C10U	Limit:4.31 (3.96,N/A)	Limit:1.04 (0.86,N/A)	Limit
5C10C	Limit:4.34 (4,N/A)	Limit:1.04 (0.86,N/A)	Limit
5C11A	1.46 (1.12,1.61)	Limit:0.98 (0.75,N/A)	Limit
5C11U	2.9 (2.55,3.08)	Limit:1.03 (0.8,N/A)	Limit
5C11C	2.27 (1.93,2.44)	Limit:0.94 (0.74,N/A)	Limit
5C	0.08 (-0.27,0.23)	0.12 (-0.12,0.38)	3.48 (3.65,3.31)
6A7A	1.03 (0.65,1.21)	0.01 (-0.22,0.25)	2.41 (2.66,2.24)
6A7G	1.23 (1.07,1.4)	0.09 (-0.27,0.48)	2.34 (2.67,2.03)
6A7C	-0.26 (-0.44,-0.06)	-0.16 (-0.43,0.11)	3.61 (3.85,3.38)
6A8U	3.83 (3.4,4.28)	-0.04 (-0.43,0.31)	-0.32 (0.18,-0.85)
6A8G	Limit:3.9 (3.49,N/A)	-0.06 (-0.31,0.23)	Limit
6A8C	Limit:4.38 (3.94,N/A)	Limit:0.95 (0.65,N/A)	Limit
6A9A	1.99 (1.53,2.23)	0.35 (-0.05,0.73)	1.88 (2.24,1.5)
6A9G	2.21 (2.03,2.39)	0.35 (0.06,0.68)	1.63 (1.89,1.38)
6A9C	1.04 (0.88,1.24)	-0.17 (-0.54,0.24)	2.44 (2.73,2.13)
6A10A	Limit:4.46 (4.12,N/A)	Limit:0.94 (0.7,N/A)	Limit
6A10U	Limit:4.33 (3.97,N/A)	Limit:1.04 (0.86,N/A)	Limit
6A10C	Limit:4.36 (4,N/A)	Limit:1.04 (0.86,N/A)	Limit
6A11A	1.91 (1.56,2.1)	Limit:0.75 (0.52,N/A)	Limit
6A11U	3.13 (2.7,3.35)	Limit:0.92 (0.66,N/A)	Limit
6A11C	2.89 (2.54,3.06)	Limit:0.92 (0.71,N/A)	Limit
6A	0.36 (0,0.52)	-0.11 (-0.33,0.14)	2.97 (3.15,2.81)
6U7A	1.1 (0.54,1.3)	-0.34 (-0.57,-0.12)	2 (2.16,1.83)
6U7G	1.05 (0.69,1.27)	-0.43 (-0.66,-0.18)	1.95 (2.14,1.75)
6U7C	1.96 (1.61,2.13)	0.36 (0.09,0.64)	1.84 (2.06,1.62)
6U8U	3.48 (2.89,3.76)	0.22 (-0.5,0.59)	0.23 (0.6,-0.1)
6U8G	Limit:3.87 (3.08,N/A)	1.02 (0.74,1.32)	Limit
6U8C	Limit:4.27 (4.13,N/A)	Limit:0.73 (0.45,N/A)	Limit
6U9A	2.62 (2.42,2.81)	0.48 (0.12,0.87)	1.5 (1.76,1.18)
6U9G	3 (2.33,3.36)	Limit:0.58 (0.33,N/A)	Limit
6U9C	1.55 (1.12,1.73)	Limit:0.48 (0.18,N/A)	Limit
6U10A	Limit:4.2 (3.84,N/A)	Limit:0.86 (0.65,N/A)	Limit
6U10U	Limit:4.46 (4.12,N/A)	Limit:0.72 (0.51,N/A)	Limit
6U10C	Limit:4.12 (3.7,N/A)	Limit:0.85 (0.53,N/A)	Limit
6U11A	2.65 (2.28,2.87)	Limit:0.68 (0.43,N/A)	Limit
6U11U	3.59 (3.22,3.83)	Limit:1.02 (0.77,N/A)	Limit
6U11C	3.27 (2.92,3.47)	Limit:0.82 (0.55,N/A)	Limit
6U	1.17 (0.82,1.35)	Limit:0.45 (0.19,N/A)	Limit
6C7A	1.1 (0.76,1.25)	-0.09 (-0.31,0.15)	2.25 (2.39,2.12)
6C7G	2.55 (1.87,3.57)	Limit:0.44 (0.18,N/A)	Limit
6C7C	0.14 (-0.24,0.38)	0.09 (-0.17,0.38)	3.38 (3.65,3.11)
6C8U	3.68 (3.37,4.01)	Limit:0.46 (0.25,N/A)	Limit
6C8G	3.81 (3.38,4.02)	0.33 (0.08,0.63)	0.06 (0.26,-0.15)
6C8C	3.58 (3.21,3.81)	Limit:0.94 (0.67,N/A)	Limit
6C9A	2.49 (1.35,2.85)	Limit:0.67 (0.24,N/A)	Limit
6C9G	1.95 (1.41,2.25)	Limit:0.71 (0.43,N/A)	Limit
6C9C	0.87 (0.52,1.03)	Limit:0.6 (0.39,N/A)	Limit
6C10A	3.8 (3.45,4.01)	Limit:1.02 (0.82,N/A)	Limit
6C10U	Limit:4.29 (3.93,N/A)	Limit:1.04 (0.86,N/A)	Limit
6C10C	Limit:4.33 (3.98,N/A)	Limit:1.04 (0.86,N/A)	Limit
6C11A	1.79 (1.44,1.98)	Limit:1 (0.79,N/A)	Limit
6C11U	3.01 (2.64,3.28)	Limit:1.04 (0.86,N/A)	Limit
6C11C	2.55 (2.21,2.71)	Limit:1.04 (0.86,N/A)	Limit
6C	0.32 (-0.07,0.51)	Limit:0.53 (0.29,N/A)	Limit
7A8U	2.92 (2.41,3.27)	Limit:0.35 (0.1,N/A)	Limit
7A8G	3.52 (3.16,3.73)	0.37 (0.1,0.66)	0.28 (0.52,0.03)
7A8C	2.86 (2.28,3.23)	-0.19 (-0.45,0.07)	0.26 (0.74,-0.11)
7A9A	2.73 (2.05,3.46)	-0.21 (-0.45,0.07)	0.16 (0.41,-0.08)
7A9G	Limit:3.52 (3.13,N/A)	0.03 (-0.25,0.34)	Limit
7A9C	2.75 (2.3,3.06)	0.23 (-0.09,0.57)	1.01 (1.32,0.66)
7A10A	Limit:4.48 (4.15,N/A)	Limit:1.02 (0.83,N/A)	Limit
7A10U	Limit:4.48 (4.15,N/A)	Limit:1.04 (0.86,N/A)	Limit
7A10C	Limit:4.47 (4.13,N/A)	Limit:0.92 (0.69,N/A)	Limit
7A11A	Limit:4.18 (3.84,N/A)	Limit:1.02 (0.83,N/A)	Limit
7A11U	Limit:4.48 (4.15,N/A)	Limit:1.02 (0.82,N/A)	Limit
7A11C	Limit:4.34 (3.99,N/A)	Limit:1.02 (0.83,N/A)	Limit
7A	2.27 (1.85,2.44)	0.2 (-0.07,0.49)	1.47 (1.65,1.29)
7G8U	Limit:3.93 (3.51,N/A)	0.05 (-0.28,0.38)	Limit
7G8G	Limit:3.94 (3.58,N/A)	Limit:0.54 (0.29,N/A)	Limit
7G8C	Limit:3.51 (3.14,N/A)	-0.4 (-0.65,-0.13)	Limit
7G9A	2.45 (2.01,2.82)	-0.06 (-0.46,0.35)	0.98 (1.51,0.48)
7G9G	1.73 (1.38,1.9)	0.34 (0.05,0.65)	2.04 (2.29,1.8)
7G9C	0.3 (-0.06,0.46)	-0.66 (-0.88,-0.4)	2.48 (2.67,2.32)
7G10A	Limit:4.48 (4.15,N/A)	Limit:0.97 (0.77,N/A)	Limit
7G10U	Limit:4.48 (4.15,N/A)	Limit:1.04 (0.86,N/A)	Limit
7G10C	Limit:4.41 (4.06,N/A)	Limit:1.04 (0.86,N/A)	Limit
7G11A	2.18 (1.84,2.35)	Limit:0.74 (0.45,N/A)	Limit
7G11U	3.26 (2.91,3.45)	Limit:1.04 (0.86,N/A)	Limit
7G11C	3.15 (2.79,3.37)	Limit:1.04 (0.86,N/A)	Limit
7G	0.31 (-0.18,0.48)	0.2 (-0.06,0.47)	3.33 (3.71,3.1)
7C8U	4.72 (2.91,5.61)	0.14 (-0.46,0.76)	-0.45 (1.45,-1.53)
7C8G	Limit:4.03 (3.85,N/A)	Limit:0.2 (-0.33,N/A)	Limit
7C8C	4.15 (3.66,4.56)	0.83 (0.33,1.2)	0.2 (0.78,-0.41)
7C9A	Limit:3.27 (3.05,N/A)	-0.8 (-1.06,-0.53)	Limit
7C9G	3.14 (2.7,3.47)	0.44 (0.07,0.79)	0.75 (1.17,0.35)
7C9C	1.6 (0.74,2.38)	0.13 (-0.19,0.44)	1.94 (2.65,1.16)
7C10A	Limit:4.53 (4.07,N/A)	Limit:0.98 (0.65,N/A)	Limit
7C10U	Limit:4.48 (4.15,N/A)	Limit:0.96 (0.71,N/A)	Limit
7C10C	Limit:4.48 (4.15,N/A)	Limit:1.04 (0.86,N/A)	Limit
7C11A	3.58 (3,3.92)	Limit:1.04 (0.86,N/A)	Limit
7C11U	Limit:4.41 (4.07,N/A)	Limit:1.04 (0.86,N/A)	Limit
7C11C	4.09 (3.67,4.41)	Limit:0.94 (0.73,N/A)	Limit
7C	2.32 (2.11,2.49)	Limit:0.71 (0.45,N/A)	Limit
8U9A	Limit:4.32 (3.81,N/A)	0.08 (-0.27,0.43)	Limit
8U9G	Limit:4.42 (4.04,N/A)	-0.07 (-0.34,0.25)	Limit
8U9C	Limit:4.46 (4.11,N/A)	Limit:0.79 (0.47,N/A)	Limit
8U10A	Limit:4.48 (4.15,N/A)	Limit:0.96 (0.74,N/A)	Limit
8U10U	Limit:4.48 (4.15,N/A)	Limit:1 (0.81,N/A)	Limit
8U10C	Limit:4.45 (4.1,N/A)	Limit:1.04 (0.86,N/A)	Limit
8U11A	Limit:4.48 (4.15,N/A)	Limit:0.96 (0.75,N/A)	Limit
8U11U	Limit:4.48 (4.15,N/A)	Limit:1.02 (0.82,N/A)	Limit
8U11C	Limit:4.48 (4.15,N/A)	Limit:1.04 (0.86,N/A)	Limit
8U	Limit:4.4 (3.97,N/A)	0.03 (-0.2,0.26)	Limit
8G9A	Limit:4.2 (4,N/A)	Limit:0.4 (0.12,N/A)	Limit
8G9G	Limit:4.48 (4.15,N/A)	Limit:0.57 (0.26,N/A)	Limit
8G9C	Limit:4.46 (4.11,N/A)	Limit:0.91 (0.69,N/A)	Limit
8G10A	Limit:4.48 (4.15,N/A)	Limit:1.03 (0.83,N/A)	Limit
8G10U	Limit:4.47 (4.13,N/A)	Limit:1.04 (0.86,N/A)	Limit
8G10C	Limit:4.48 (4.15,N/A)	Limit:1.04 (0.86,N/A)	Limit
8G11A	Limit:4.48 (4.15,N/A)	Limit:1.04 (0.86,N/A)	Limit
8G11U	Limit:4.48 (4.15,N/A)	Limit:1.04 (0.86,N/A)	Limit
8G11C	Limit:4.42 (4.07,N/A)	Limit:0.99 (0.8,N/A)	Limit
8G	Limit:4.02 (3.59,N/A)	Limit:0.74 (0.5,N/A)	Limit
8C9A	Limit:3.87 (3.4,N/A)	0.24 (-0.03,0.5)	Limit
8C9G	Limit:4.31 (3.95,N/A)	Limit:0.49 (0.26,N/A)	Limit
8C9C	Limit:3.81 (3.61,N/A)	Limit:-0.19 (-0.45,N/A)	Limit
8C10A	Limit:4.47 (4.12,N/A)	Limit:1 (0.78,N/A)	Limit
8C10U	Limit:4.45 (4.1,N/A)	Limit:1.02 (0.79,N/A)	Limit
8C10C	Limit:4.48 (4.15,N/A)	Limit:1.04 (0.86,N/A)	Limit
8C11A	Limit:4.48 (4.15,N/A)	Limit:1.03 (0.85,N/A)	Limit
8C11U	Limit:4.48 (4.15,N/A)	Limit:1.04 (0.86,N/A)	Limit
8C11C	Limit:4.48 (4.15,N/A)	Limit:1.04 (0.86,N/A)	Limit
8C	3.68 (3.22,3.96)	Limit:0.38 (0.13,N/A)	Limit
9A10A	Limit:4.48 (4.15,N/A)	Limit:1.04 (0.86,N/A)	Limit
9A10U	Limit:4.47 (4.13,N/A)	Limit:1.04 (0.86,N/A)	Limit
9A10C	Limit:4.41 (4.05,N/A)	Limit:0.92 (0.72,N/A)	Limit
9A11A	3 (2.63,3.23)	Limit:0.99 (0.72,N/A)	Limit
9A11U	Limit:4.06 (3.7,N/A)	Limit:0.95 (0.74,N/A)	Limit
9A11C	3.64 (3.27,3.88)	Limit:1.04 (0.86,N/A)	Limit
9A	1.44 (1.09,1.62)	0.18 (-0.12,0.48)	2.17 (2.42,1.91)
9G10A	Limit:4.41 (4.05,N/A)	Limit:0.8 (0.58,N/A)	Limit
9G10U	Limit:4.28 (3.9,N/A)	0.46 (0.22,0.71)	Limit
9G10C	Limit:4.38 (4.03,N/A)	Limit:0.67 (0.46,N/A)	Limit
9G11A	Limit:4.07 (3.72,N/A)	Limit:0.76 (0.54,N/A)	Limit
9G11U	Limit:3.53 (3.17,N/A)	Limit:0.98 (0.79,N/A)	Limit
9G11C	3.69 (3.51,3.87)	Limit:0.85 (0.64,N/A)	Limit
9G	1.76 (1.42,1.92)	Limit:0.59 (0.38,N/A)	Limit
9C10A	Limit:4.42 (4.08,N/A)	Limit:1 (0.77,N/A)	Limit
9C10U	Limit:3.92 (3.5,N/A)	Limit:0.98 (0.8,N/A)	Limit
9C10C	Limit:4.46 (4.12,N/A)	Limit:1.01 (0.81,N/A)	Limit
9C11A	2.39 (2.05,2.54)	Limit:0.98 (0.73,N/A)	Limit
9C11U	3.17 (3.02,3.32)	Limit:0.84 (0.61,N/A)	Limit
9C11C	2.72 (2.38,2.88)	Limit:1.04 (0.86,N/A)	Limit
9C	0.84 (0.35,1.02)	0.55 (0.31,0.81)	3.14 (3.55,2.94)
10A11A	Limit:4.42 (4.08,N/A)	Limit:0.89 (0.59,N/A)	Limit
10A11U	Limit:4.48 (4.15,N/A)	Limit:1.02 (0.71,N/A)	Limit
10A11C	Limit:4.48 (4.15,N/A)	Limit:1.02 (0.83,N/A)	Limit
10A	Limit:4.44 (4.09,N/A)	Limit:1.04 (0.86,N/A)	Limit
10U11A	Limit:4.48 (4.15,N/A)	Limit:1.04 (0.86,N/A)	Limit
10U11U	Limit:4.48 (4.15,N/A)	Limit:1.04 (0.86,N/A)	Limit
10U11C	Limit:4.48 (4.15,N/A)	Limit:1.02 (0.79,N/A)	Limit
10U	Limit:4.36 (4,N/A)	Limit:1.04 (0.86,N/A)	Limit
10C11A	Limit:4.39 (4.01,N/A)	Limit:0.86 (0.66,N/A)	Limit
10C11U	Limit:4.48 (4.15,N/A)	Limit:1 (0.81,N/A)	Limit
10C11C	Limit:4.48 (4.15,N/A)	Limit:1.04 (0.86,N/A)	Limit
10C	Limit:4.47 (4.13,N/A)	Limit:0.93 (0.63,N/A)	Limit
11A	1.54 (1.2,1.69)	Limit:0.81 (0.56,N/A)	Limit
11U	2.7 (2.35,2.86)	Limit:1.04 (0.86,N/A)	Limit
11C	2.43 (2.09,2.59)	Limit:1.02 (0.84,N/A)	Limit
