## Supplemental_Materials for "Dissecting the energetic architecture within an RNA tertiary structural motif via high-throughput thermodynamic measurements": Shin-11ntR_Supplemental_Dataset_S2.xlsx

### Sheet: Sheet1
Variant	Connectivity Type	ΔΔΔG	ΔΔG_Double	ΔΔG_Sum_Singles	ΔΔG_Single_1	p_S	p_C	p_R
1A2A	Cooperative	1.42 (1.06,1.65)	4.05 (3.70,4.24)	5.49 (4.82,5.80)	3.31 (2.97,3.50)	1	0	1
1A2U	Cooperative	1.30 (0.88,1.56)	3.55 (3.20,3.83)	4.88 (4.20,5.19)	2.70 (2.35,2.89)	1	0	1
1A2G	Limit	1.93 (1.55,2.17)	4.48 (4.15,4.61)	6.42 (5.73,6.75)	4.24 (3.86,4.46)	1	0	1
1A3A	Limit	2.10 (1.74,2.29)	4.48 (4.15,4.61)	6.58 (5.90,6.88)	4.40 (4.04,4.58)	1	0	1
1A3G	Limit	2.05 (1.67,2.30)	4.48 (4.15,4.61)	6.53 (5.84,6.88)	4.36 (3.97,4.60)	1	0	1
1A3C	Limit	2.17 (1.76,2.48)	4.44 (4.05,4.68)	6.62 (5.93,6.96)	4.44 (4.07,4.68)	1	0	0.82226
1A4U	Limit	-0.09 (-0.56,0.27)	4.31 (3.83,4.55)	4.25 (3.40,4.62)	2.13 (1.71,2.31)	0.547057	1	1
1A4G	Additive	0.36 (-0.09,0.66)	3.70 (3.25,3.93)	4.09 (3.25,4.43)	2.21 (1.78,2.37)	1	0.122676	1
1A4C	Limit	0.29 (-0.06,0.49)	4.48 (4.15,4.61)	4.78 (4.10,5.08)	2.60 (2.25,2.78)	1	0.112289	1
1A5U	Limit	0.22 (-0.14,0.44)	4.48 (4.15,4.61)	4.70 (4.02,5.02)	2.52 (2.17,2.73)	1	0.21285	1
1A5G	Limit	0.21 (-0.23,0.55)	4.48 (4.15,4.61)	4.69 (3.96,5.11)	2.51 (2.07,2.84)	1	0.325671	1
1A5C	Synergistic	-0.39 (-0.75,-0.18)	2.63 (2.28,2.80)	2.25 (1.58,2.54)	2.17 (1.83,2.33)	0.00324147	1	1
1A6A	Additive	-0.01 (-0.40,0.27)	2.52 (2.12,2.74)	2.53 (1.85,2.82)	2.17 (1.83,2.33)	0.80375	0.935921	1
1A6U	Additive	0.27 (-0.10,0.53)	3.05 (2.68,3.27)	3.34 (2.68,3.65)	2.17 (1.83,2.33)	1	0.150184	1
1A6C	Additive	0.34 (-0.05,0.58)	2.14 (1.80,2.31)	2.49 (1.81,2.81)	2.17 (1.83,2.33)	1	0.0993458	0.56097
1A7A	Limit	-0.15 (-0.62,0.16)	4.59 (4.13,4.89)	4.48 (3.64,4.80)	2.21 (1.78,2.37)	0.37056	1	1
1A7G	Additive	-0.19 (-0.67,0.08)	2.64 (2.28,2.85)	2.47 (1.73,2.78)	2.17 (1.83,2.33)	0.199448	1	1
1A7C	Limit	-0.03 (-0.46,0.38)	4.57 (4.21,4.97)	4.54 (4.20,4.82)	2.22 (2.05,2.38)	0.769412	0.967543	1
1A8U	Limit	2.14 (1.71,2.34)	4.50 (4.08,4.64)	6.64 (5.80,6.95)	4.40 (3.97,4.58)	1	0	1
1A8G	Limit	1.72 (1.28,1.98)	4.48 (4.15,4.61)	6.20 (5.48,6.55)	4.02 (3.59,4.27)	1	0	1
1A8C	Limit	1.38 (0.92,1.67)	4.48 (4.15,4.61)	5.85 (5.12,6.24)	3.68 (3.22,3.96)	1	0	1
1A9A	Additive	0.11 (-0.28,0.39)	3.48 (3.11,3.72)	3.62 (2.94,3.92)	2.17 (1.83,2.33)	1	0.487399	1
1A9G	Cooperative	0.41 (0.05,0.66)	3.50 (3.13,3.71)	3.94 (3.27,4.23)	2.17 (1.83,2.33)	1	0.0345	1
1A9C	Additive	-0.04 (-0.53,0.19)	3.05 (2.70,3.22)	3.00 (2.26,3.33)	2.17 (1.83,2.33)	0.691122	1	1
1A10A	Limit	2.17 (1.80,2.42)	4.43 (4.07,4.63)	6.62 (5.94,6.93)	4.44 (4.09,4.63)	1	0	0.838752
1A10U	Rescue	2.61 (2.23,2.88)	3.90 (3.53,4.12)	6.54 (5.86,6.84)	4.36 (4.00,4.54)	1	0	0
1A10C	Rescue	3.10 (2.74,3.33)	3.53 (3.18,3.72)	6.64 (5.98,6.93)	4.47 (4.13,4.63)	1	0	0
1A11A	Cooperative	1.56 (1.20,1.75)	2.15 (1.81,2.32)	3.72 (3.04,4.00)	2.17 (1.83,2.33)	1	0	0.63255
1A11U	Rescue	3.50 (3.14,3.71)	1.37 (1.02,1.54)	4.87 (4.20,5.16)	2.70 (2.35,2.86)	1	0	0
1A11C	Cooperative	2.25 (1.90,2.45)	2.35 (2.01,2.51)	4.61 (3.94,4.89)	2.43 (2.09,2.59)	1	0	0.133387
1U2A	Additive	0.39 (0.01,0.67)	3.88 (3.52,4.10)	4.30 (3.62,4.62)	3.31 (2.97,3.50)	1	0.0534479	1
1U2U	Cooperative	0.51 (0.12,0.78)	3.16 (2.80,3.37)	3.69 (3.01,4.01)	2.70 (2.35,2.89)	1	0.0194168	1
1U2G	Cooperative	1.02 (0.63,1.29)	4.19 (3.84,4.37)	5.22 (4.53,5.57)	4.24 (3.86,4.46)	1	0	0.545917
1U3A	Limit	1.05 (0.65,1.42)	4.31 (3.88,4.55)	5.39 (4.70,5.70)	4.40 (4.04,4.58)	1	0	0.461936
1U3G	Limit	0.87 (0.49,1.14)	4.46 (4.12,4.61)	5.34 (4.65,5.70)	4.36 (3.97,4.60)	1	0	1
1U3C	Rescue	1.19 (0.79,1.49)	4.22 (3.87,4.43)	5.43 (4.74,5.79)	4.44 (4.07,4.68)	1	0	0.0476667
1U4U	Additive	-0.06 (-0.52,0.23)	3.06 (2.62,3.26)	3.02 (2.17,3.38)	2.11 (1.67,2.35)	0.644584	1	1
1U4G	Additive	0.13 (-0.34,0.41)	2.76 (2.33,2.97)	2.90 (2.06,3.26)	1.88 (1.45,2.08)	1	0.488172	1
1U4C	Additive	-0.14 (-0.53,0.19)	3.70 (3.30,3.93)	3.59 (2.90,3.90)	2.60 (2.25,2.78)	0.354503	1	1
1U5U	Synergistic	-0.94 (-1.32,-0.70)	4.45 (4.11,4.59)	3.51 (2.82,3.83)	2.52 (2.17,2.73)	0	1	1
1U5G	Synergistic	-0.46 (-0.94,-0.05)	3.94 (3.56,4.17)	3.50 (2.77,3.93)	2.51 (2.07,2.84)	0.034043	1	1
1U5C	Additive	-0.16 (-0.52,0.04)	1.22 (0.88,1.36)	1.06 (0.39,1.37)	0.98 (0.63,1.16)	0.1232	1	1
1U6A	Additive	-0.08 (-0.53,0.15)	1.46 (1.04,1.61)	1.34 (0.65,1.65)	0.98 (0.63,1.16)	0.507937	1	1
1U6U	Additive	0.08 (-0.37,0.35)	1.93 (1.51,2.11)	2.15 (1.48,2.47)	1.17 (0.82,1.35)	1	0.593273	1
1U6C	Additive	0.03 (-0.37,0.27)	1.27 (0.93,1.42)	1.30 (0.62,1.63)	0.98 (0.63,1.16)	0.981124	0.752895	1
1U7A	Additive	0.05 (-0.41,0.31)	3.23 (2.80,3.43)	3.29 (2.45,3.64)	2.27 (1.85,2.44)	1	0.70648	1
1U7G	Additive	-0.10 (-0.58,0.14)	1.37 (1.03,1.55)	1.27 (0.54,1.61)	0.98 (0.63,1.16)	0.468766	1	1
1U7C	Synergistic	-0.47 (-0.70,-0.26)	3.85 (3.67,3.99)	3.38 (3.02,3.64)	2.32 (2.11,2.49)	0.0119371	1	1
1U8U	Limit	0.90 (0.46,1.13)	4.50 (4.08,4.64)	5.40 (4.57,5.74)	4.40 (3.97,4.58)	1	0.000294205	1
1U8G	Limit	0.77 (0.21,1.24)	4.20 (3.73,4.64)	5.01 (4.28,5.37)	4.02 (3.59,4.27)	1	0.00995238	1
1U8C	Additive	0.44 (-0.06,0.78)	4.22 (3.85,4.43)	4.66 (3.93,5.05)	3.68 (3.22,3.96)	1	0.0955304	1
1U9A	Additive	0.04 (-0.47,0.55)	2.35 (1.81,2.73)	2.43 (1.75,2.75)	1.44 (1.09,1.62)	0.961444	0.776336	1
1U9G	Additive	0.36 (-0.01,0.59)	2.37 (2.02,2.56)	2.75 (2.08,3.05)	1.76 (1.42,1.92)	1	0.065766	1
1U9C	Additive	0.22 (-0.27,0.45)	1.60 (1.25,1.75)	1.81 (1.07,2.14)	0.98 (0.63,1.16)	1	0.340934	1
1U10A	Rescue	1.28 (0.90,1.53)	4.13 (3.78,4.32)	5.43 (4.75,5.75)	4.44 (4.09,4.63)	1	0	0.000583211
1U10U	Rescue	3.17 (2.79,3.42)	2.16 (1.81,2.34)	5.35 (4.67,5.66)	4.36 (4.00,4.54)	1	0	0
1U10C	Rescue	3.38 (3.02,3.59)	2.06 (1.72,2.22)	5.45 (4.78,5.75)	4.47 (4.13,4.63)	1	0	0
1U11A	Rescue	2.11 (1.94,2.32)	0.62 (0.46,0.75)	2.53 (1.85,2.83)	1.54 (1.20,1.69)	1	0	0
1U11U	Rescue	1.68 (1.32,1.89)	1.99 (1.65,2.14)	3.68 (3.00,3.99)	2.70 (2.35,2.86)	1	0	0
1U11C	Cooperative	0.57 (0.21,0.81)	2.83 (2.48,3.01)	3.42 (2.74,3.72)	2.43 (2.09,2.59)	1	0.00558121	1
1G2A	Cooperative	0.86 (0.48,1.13)	3.25 (2.88,3.48)	4.14 (3.47,4.44)	3.31 (2.97,3.50)	1	0	0.538004
1G2U	Cooperative	0.41 (0.04,0.64)	3.10 (2.75,3.29)	3.53 (2.85,3.83)	2.70 (2.35,2.89)	1	0.0402459	1
1G2G	Limit	0.76 (0.26,1.46)	4.26 (3.52,4.65)	5.06 (4.37,5.39)	4.24 (3.86,4.46)	1	0.0037663	0.975466
1G3A	Limit	0.74 (0.38,0.93)	4.48 (4.15,4.61)	5.23 (4.54,5.53)	4.40 (4.04,4.58)	1	0	1
1G3G	Limit	0.70 (0.31,0.96)	4.48 (4.13,4.63)	5.18 (4.49,5.52)	4.36 (3.97,4.60)	1	0.00198852	1
1G3C	Limit	0.89 (0.51,1.15)	4.37 (4.03,4.54)	5.27 (4.58,5.60)	4.44 (4.07,4.68)	1	0	0.390516
1G4U	Additive	-0.13 (-0.59,0.16)	3.00 (2.57,3.21)	2.89 (2.04,3.25)	2.11 (1.67,2.35)	0.387169	1	1
1G4G	Additive	0.11 (-0.35,0.40)	2.56 (2.11,2.80)	2.70 (1.85,3.03)	1.88 (1.45,2.08)	1	0.514507	1
1G4C	Synergistic	-1.02 (-1.37,-0.82)	4.44 (4.10,4.58)	3.42 (2.74,3.72)	2.60 (2.25,2.78)	0	1	1
1G5U	Synergistic	-1.13 (-1.49,-0.92)	4.48 (4.15,4.61)	3.35 (2.67,3.66)	2.52 (2.17,2.73)	0	1	1
1G5G	Synergistic	-0.73 (-1.19,-0.38)	4.06 (3.72,4.24)	3.33 (2.61,3.76)	2.51 (2.07,2.84)	0.000294205	1	1
1G5C	Synergistic	-0.37 (-0.72,-0.16)	1.26 (0.90,1.42)	0.90 (0.23,1.19)	0.82 (0.48,0.97)	0.00608824	1	1
1G6A	Additive	-0.12 (-0.49,0.07)	1.30 (0.96,1.45)	1.18 (0.50,1.47)	0.82 (0.48,0.97)	0.198	1	1
1G6U	Additive	0.31 (-0.06,0.52)	1.68 (1.33,1.84)	1.99 (1.32,2.29)	1.17 (0.82,1.35)	1	0.104174	1
1G6C	Additive	0.20 (-0.22,0.53)	0.93 (0.53,1.17)	1.14 (0.46,1.45)	0.82 (0.48,0.97)	1	0.32694	1
1G7A	Synergistic	-0.31 (-0.75,-0.08)	3.37 (2.94,3.57)	3.09 (2.24,3.40)	2.27 (1.85,2.44)	0.0170378	1	1
1G7G	Synergistic	-0.33 (-0.81,-0.10)	1.44 (1.09,1.61)	1.11 (0.37,1.43)	0.82 (0.48,0.97)	0.0114481	1	1
1G7C	Additive	-0.15 (-0.42,0.12)	3.37 (3.13,3.59)	3.22 (2.88,3.48)	2.32 (2.11,2.49)	0.247245	1	1
1G8U	Limit	0.76 (0.33,0.95)	4.50 (4.08,4.64)	5.26 (4.42,5.57)	4.40 (3.97,4.58)	1	0.00226934	1
1G8G	Limit	0.37 (-0.07,0.61)	4.48 (4.15,4.61)	4.84 (4.12,5.20)	4.02 (3.59,4.27)	1	0.104742	1
1G8C	Limit	0.03 (-0.44,0.32)	4.48 (4.15,4.61)	4.50 (3.77,4.88)	3.68 (3.22,3.96)	0.961984	0.775617	1
1G9A	Additive	0.14 (-0.22,0.36)	2.12 (1.77,2.29)	2.27 (1.58,2.57)	1.44 (1.09,1.62)	1	0.38757	1
1G9G	Additive	0.02 (-0.35,0.26)	2.54 (2.18,2.76)	2.59 (1.91,2.88)	1.76 (1.42,1.92)	0.96218	0.77525	1
1G9C	Additive	-0.03 (-0.52,0.19)	1.68 (1.33,1.84)	1.65 (0.91,1.96)	0.84 (0.35,1.02)	0.759295	0.975466	1
1G10A	Limit	0.90 (0.54,1.13)	4.35 (3.99,4.53)	5.27 (4.59,5.57)	4.44 (4.09,4.63)	1	0	0.250406
1G10U	Rescue	1.37 (1.00,1.62)	3.79 (3.43,4.00)	5.18 (4.51,5.49)	4.36 (4.00,4.54)	1	0	0
1G10C	Rescue	1.89 (1.53,2.11)	3.38 (3.02,3.57)	5.29 (4.62,5.57)	4.47 (4.13,4.63)	1	0	0
1G11A	Additive	0.36 (0.00,0.56)	1.99 (1.64,2.17)	2.37 (1.69,2.65)	1.54 (1.20,1.69)	1	0.0579455	1
1G11U	Rescue	2.50 (2.15,2.71)	1.01 (0.66,1.17)	3.53 (2.85,3.81)	2.70 (2.35,2.86)	1	0	0
1G11C	Rescue	2.61 (2.45,2.85)	0.82 (0.62,0.95)	3.26 (2.58,3.54)	2.43 (2.09,2.59)	1	0	0
2A3A	Limit	3.34 (2.95,3.64)	4.34 (3.98,4.58)	7.71 (7.03,8.04)	4.40 (4.04,4.58)	1	0	0.605797
2A3G	Limit	3.44 (2.96,3.93)	4.19 (3.70,4.55)	7.67 (6.98,8.03)	4.36 (3.97,4.60)	1	0	0.435833
2A3C	Limit	3.28 (2.90,3.54)	4.48 (4.15,4.61)	7.76 (7.07,8.12)	4.44 (4.07,4.68)	1	0	1
2A4U	Limit	0.88 (0.43,1.15)	4.55 (4.14,4.70)	5.44 (4.59,5.82)	3.32 (2.90,3.53)	1	0.000294205	1
2A4G	Limit	0.48 (0.03,0.78)	4.59 (4.14,4.79)	5.09 (4.24,5.46)	3.20 (2.77,3.42)	1	0.0476667	1
2A4C	Limit	1.43 (1.07,1.65)	4.48 (4.15,4.61)	5.91 (5.23,6.23)	3.31 (2.97,3.50)	1	0	1
2A5U	Limit	1.36 (0.98,1.62)	4.47 (4.12,4.64)	5.84 (5.15,6.17)	3.31 (2.97,3.50)	1	0	1
2A5G	Limit	1.35 (0.90,1.71)	4.48 (4.15,4.61)	5.83 (5.09,6.27)	3.31 (2.97,3.50)	1	0	1
2A5C	Additive	-0.14 (-0.52,0.11)	3.51 (3.16,3.71)	3.39 (2.72,3.70)	3.31 (2.97,3.50)	0.278085	1	1
2A6A	Additive	0.21 (-0.31,0.79)	3.40 (2.84,3.84)	3.67 (2.99,3.98)	3.31 (2.97,3.50)	1	0.437613	1
2A6U	Cooperative	0.73 (0.33,1.02)	3.73 (3.36,3.97)	4.48 (3.80,4.81)	3.31 (2.97,3.50)	1	0.00143687	1
2A6C	Rescue	0.63 (0.22,0.92)	2.98 (2.62,3.19)	3.63 (2.95,3.96)	3.31 (2.97,3.50)	1	0.00634446	0.000294205
2A7A	Limit	0.96 (0.45,1.42)	4.47 (3.94,4.84)	5.48 (4.64,5.82)	3.20 (2.77,3.42)	1	0	1
2A7G	Synergistic	-0.64 (-1.29,-0.23)	4.18 (3.76,4.70)	3.60 (2.87,3.94)	3.31 (2.97,3.50)	0.00324147	1	1
2A7C	Limit	0.98 (0.71,1.25)	4.81 (4.66,4.91)	5.79 (5.42,6.11)	3.47 (3.24,3.70)	1	0.0011562	1
2A8U	Limit	3.21 (2.79,3.44)	4.50 (4.08,4.64)	7.71 (6.88,8.05)	4.40 (3.97,4.58)	1	0	1
2A8G	Limit	2.76 (2.31,3.04)	4.63 (4.19,4.82)	7.33 (6.61,7.71)	4.02 (3.59,4.27)	1	0	1
2A8C	Limit	2.52 (2.04,2.82)	4.48 (4.15,4.61)	6.99 (6.25,7.38)	3.68 (3.22,3.96)	1	0	1
2A9A	Cooperative	0.77 (0.39,1.06)	3.97 (3.60,4.17)	4.76 (4.08,5.08)	3.31 (2.97,3.50)	1	0	1
2A9G	Cooperative	1.50 (1.12,1.76)	3.56 (3.19,3.77)	5.08 (4.40,5.39)	3.31 (2.97,3.50)	1	0	1
2A9C	Cooperative	0.55 (0.04,0.84)	3.57 (3.21,3.80)	4.14 (3.39,4.48)	3.31 (2.97,3.50)	1	0.0427107	1
2A10A	Limit	3.27 (2.91,3.50)	4.48 (4.15,4.61)	7.76 (7.07,8.08)	4.44 (4.09,4.63)	1	0	1
2A10U	Limit	3.19 (2.83,3.41)	4.48 (4.15,4.61)	7.67 (7.00,8.00)	4.36 (4.00,4.54)	1	0	1
2A10C	Limit	3.30 (2.95,3.50)	4.48 (4.15,4.61)	7.78 (7.11,8.09)	4.47 (4.13,4.63)	1	0	0.995523
2A11A	Limit	0.37 (0.02,0.57)	4.48 (4.15,4.61)	4.85 (4.18,5.16)	3.31 (2.97,3.50)	1	0.0452571	1
2A11U	Limit	1.55 (1.20,1.77)	4.45 (4.11,4.61)	6.01 (5.34,6.32)	3.31 (2.97,3.50)	1	0	1
2A11C	Limit	1.28 (0.91,1.53)	4.45 (4.09,4.65)	5.75 (5.07,6.05)	3.31 (2.97,3.50)	1	0	1
2U3A	Limit	2.64 (2.23,2.92)	4.45 (4.08,4.68)	7.10 (6.41,7.43)	4.40 (4.04,4.58)	1	0	1
2U3G	Limit	2.62 (2.22,2.90)	4.43 (4.09,4.59)	7.06 (6.36,7.42)	4.36 (3.97,4.60)	1	0	1
2U3C	Limit	2.72 (2.32,3.01)	4.42 (4.08,4.59)	7.15 (6.46,7.51)	4.44 (4.07,4.68)	1	0	0.688703
2U4U	Limit	0.17 (-0.29,0.46)	4.47 (4.04,4.68)	4.66 (3.81,5.03)	2.54 (2.12,2.73)	1	0.39737	1
2U4G	Additive	0.36 (-0.10,0.66)	4.23 (3.81,4.44)	4.62 (3.77,5.00)	2.73 (2.29,2.96)	1	0.120963	1
2U4C	Cooperative	1.12 (0.71,1.44)	4.15 (3.77,4.41)	5.30 (4.62,5.63)	2.70 (2.35,2.89)	1	0	1
2U5U	Limit	0.75 (0.37,0.99)	4.48 (4.15,4.61)	5.23 (4.55,5.57)	2.70 (2.35,2.89)	1	0.00198852	1
2U5G	Limit	0.79 (0.34,1.16)	4.42 (4.08,4.58)	5.22 (4.49,5.67)	2.70 (2.35,2.89)	1	0.00198852	1
2U5C	Additive	0.18 (-0.19,0.42)	2.59 (2.24,2.76)	2.78 (2.10,3.09)	2.70 (2.35,2.89)	1	0.298002	0.173817
2U6A	Cooperative	0.59 (0.21,0.96)	2.72 (2.45,3.01)	3.06 (2.38,3.38)	2.70 (2.35,2.89)	1	0.0147337	0.418651
2U6U	Cooperative	0.75 (0.36,1.02)	3.10 (2.75,3.31)	3.87 (3.20,4.20)	2.70 (2.35,2.89)	1	0	1
2U6C	Rescue	0.67 (0.25,0.95)	2.33 (1.98,2.53)	3.02 (2.32,3.36)	2.70 (2.35,2.89)	1	0.003	0.00254571
2U7A	Limit	0.44 (-0.03,0.77)	4.55 (4.08,4.75)	5.01 (4.16,5.36)	2.73 (2.29,2.96)	1	0.0707476	1
2U7G	Additive	-0.26 (-0.74,0.03)	3.24 (2.88,3.44)	2.99 (2.25,3.33)	2.70 (2.35,2.89)	0.100151	1	1
2U7C	Limit	0.19 (-0.05,0.41)	4.81 (4.66,4.91)	5.00 (4.64,5.29)	2.68 (2.49,2.85)	1	0.113048	1
2U8U	Limit	2.63 (2.18,2.88)	4.50 (4.08,4.64)	7.13 (6.28,7.48)	4.40 (3.97,4.58)	1	0	1
2U8G	Limit	2.25 (1.80,2.53)	4.48 (4.15,4.61)	6.72 (5.99,7.10)	4.02 (3.59,4.27)	1	0	1
2U8C	Limit	1.91 (1.43,2.22)	4.48 (4.15,4.61)	6.38 (5.64,6.79)	3.68 (3.22,3.96)	1	0	1
2U9A	Additive	0.27 (-0.12,0.57)	3.86 (3.48,4.06)	4.15 (3.46,4.47)	2.70 (2.35,2.89)	1	0.170764	1
2U9G	Cooperative	0.66 (0.13,1.22)	3.76 (3.18,4.20)	4.47 (3.79,4.78)	2.70 (2.35,2.89)	1	0.0238005	1
2U9C	Additive	-0.02 (-0.53,0.29)	3.53 (3.16,3.75)	3.53 (2.79,3.88)	2.70 (2.35,2.89)	0.814604	0.926135	1
2U10A	Rescue	4.09 (3.63,4.37)	3.08 (2.66,3.25)	7.15 (6.45,7.47)	4.44 (4.09,4.63)	1	0	0
2U10U	Rescue	3.40 (3.01,3.79)	3.56 (3.23,3.88)	7.06 (6.39,7.39)	4.36 (4.00,4.54)	1	0	0.000294205
2U10C	Rescue	3.03 (2.66,3.30)	4.11 (3.76,4.31)	7.17 (6.50,7.48)	4.47 (4.13,4.63)	1	0	0
2U11A	Cooperative	0.55 (0.17,0.79)	3.68 (3.33,3.88)	4.24 (3.57,4.55)	2.70 (2.35,2.89)	1	0.00892838	1
2U11U	Cooperative	1.93 (1.56,2.19)	3.45 (3.10,3.65)	5.40 (4.72,5.72)	2.70 (2.35,2.89)	1	0	1
2U11C	Cooperative	1.49 (1.11,1.74)	3.63 (3.28,3.83)	5.14 (4.45,5.45)	2.70 (2.35,2.89)	1	0	1
2G3A	Limit	4.16 (3.76,4.42)	4.48 (4.15,4.61)	8.64 (7.93,8.99)	4.40 (4.04,4.58)	1	0	1
2G3G	Limit	4.12 (3.70,4.42)	4.48 (4.15,4.61)	8.60 (7.88,8.98)	4.36 (3.97,4.60)	1	0	1
2G3C	Limit	4.31 (3.86,4.69)	4.35 (3.95,4.62)	8.68 (7.98,9.07)	4.44 (4.07,4.68)	1	0	0.498688
2G4U	Limit	1.84 (1.35,2.20)	4.51 (4.07,4.73)	6.36 (5.50,6.80)	4.25 (3.78,4.53)	1	0	1
2G4G	Limit	1.73 (1.24,2.05)	4.50 (4.08,4.69)	6.24 (5.38,6.65)	4.36 (3.89,4.63)	1	0	1
2G4C	Limit	2.38 (1.98,2.66)	4.45 (4.11,4.64)	6.84 (6.14,7.19)	4.24 (3.86,4.46)	1	0	1
2G5U	Limit	2.28 (1.89,2.56)	4.48 (4.15,4.61)	6.76 (6.06,7.13)	4.24 (3.86,4.46)	1	0	1
2G5G	Limit	2.28 (1.82,2.66)	4.48 (4.15,4.61)	6.75 (6.01,7.22)	4.24 (3.86,4.46)	1	0	1
2G5C	Limit	-0.10 (-0.49,0.18)	4.40 (4.05,4.59)	4.32 (3.63,4.65)	4.24 (3.86,4.46)	0.471757	1	1
2G6A	Limit	0.11 (-0.28,0.36)	4.48 (4.15,4.61)	4.60 (3.90,4.93)	4.24 (3.86,4.46)	1	0.478293	1
2G6U	Limit	1.06 (0.66,1.35)	4.34 (3.98,4.53)	5.41 (4.71,5.75)	4.24 (3.86,4.46)	1	0	1
2G6C	Rescue	0.56 (0.13,0.87)	3.98 (3.62,4.18)	4.55 (3.86,4.92)	4.24 (3.86,4.46)	1	0.0184903	0.0383065
2G7A	Limit	1.96 (1.49,2.25)	4.67 (4.25,4.82)	6.63 (5.77,7.02)	4.36 (3.89,4.63)	1	0	1
2G7G	Limit	0.05 (-0.44,0.32)	4.48 (4.15,4.61)	4.52 (3.77,4.90)	4.24 (3.86,4.46)	0.995523	0.722139	1
2G7C	Limit	2.26 (2.01,2.53)	4.81 (4.66,4.91)	7.07 (6.71,7.39)	4.75 (4.54,4.97)	1	0	1
2G8U	Limit	4.12 (3.65,4.40)	4.50 (4.08,4.64)	8.62 (7.76,9.00)	4.40 (3.97,4.58)	1	0	1
2G8G	Limit	3.79 (3.32,4.09)	4.48 (4.15,4.61)	8.26 (7.52,8.66)	4.24 (3.86,4.46)	1	0	1
2G8C	Limit	3.45 (2.96,3.78)	4.48 (4.15,4.61)	7.92 (7.17,8.34)	4.24 (3.86,4.46)	1	0	1
2G9A	Limit	1.20 (0.81,1.45)	4.48 (4.15,4.61)	5.68 (4.98,6.03)	4.24 (3.86,4.46)	1	0	1
2G9G	Limit	1.52 (1.14,1.76)	4.48 (4.15,4.61)	6.00 (5.31,6.34)	4.24 (3.86,4.46)	1	0	1
2G9C	Rescue	1.54 (1.03,1.86)	3.51 (3.16,3.71)	5.06 (4.32,5.43)	4.24 (3.86,4.46)	1	0	0
2G10A	Limit	4.51 (3.98,4.91)	4.22 (3.74,4.51)	8.68 (7.98,9.03)	4.44 (4.09,4.63)	1	0	0.0483403
2G10U	Rescue	4.88 (4.46,5.20)	3.69 (3.33,3.92)	8.60 (7.90,8.94)	4.36 (4.00,4.54)	1	0	0
2G10C	Rescue	4.54 (4.15,4.81)	4.16 (3.81,4.33)	8.70 (8.02,9.05)	4.47 (4.13,4.63)	1	0	0
2G11A	Rescue	2.19 (1.78,2.48)	3.57 (3.21,3.80)	5.78 (5.09,6.11)	4.24 (3.86,4.46)	1	0	0
2G11U	Rescue	3.65 (3.23,3.97)	3.26 (2.89,3.54)	6.94 (6.24,7.28)	4.24 (3.86,4.46)	1	0	0
2G11C	Cooperative	2.48 (2.08,2.74)	4.18 (3.84,4.35)	6.67 (5.97,7.02)	4.24 (3.86,4.46)	1	0	0.487399
3A4U	Limit	2.01 (1.55,2.30)	4.55 (4.14,4.70)	6.57 (5.71,6.96)	4.45 (4.01,4.67)	1	0	1
3A4G	Limit	1.84 (1.36,2.15)	4.58 (4.14,4.82)	6.45 (5.59,6.81)	4.56 (4.12,4.78)	1	0	0.985249
3A4C	Rescue	2.96 (2.50,3.37)	4.00 (3.55,4.36)	7.00 (6.31,7.32)	4.40 (4.04,4.58)	1	0	0.0359093
3A5U	Limit	2.45 (2.05,2.72)	4.47 (4.11,4.66)	6.93 (6.23,7.26)	4.40 (4.04,4.58)	1	0	1
3A5G	Limit	2.44 (1.98,2.79)	4.48 (4.15,4.61)	6.92 (6.18,7.36)	4.40 (4.04,4.58)	1	0	1
3A5C	Limit	0.03 (-0.35,0.26)	4.44 (4.08,4.63)	4.48 (3.80,4.79)	4.40 (4.04,4.58)	0.985249	0.744806	1
3A6A	Limit	0.52 (0.12,0.90)	4.25 (3.93,4.56)	4.76 (4.06,5.07)	4.40 (4.04,4.58)	1	0.0220846	0.856315
3A6U	Limit	1.76 (1.15,2.51)	4.20 (3.50,4.68)	5.57 (4.88,5.89)	4.40 (4.04,4.58)	1	0	0.329003
3A6C	Limit	0.24 (-0.19,0.53)	4.46 (4.10,4.71)	4.72 (4.02,5.05)	4.40 (4.04,4.58)	1	0.253757	1
3A7A	Limit	2.17 (1.72,2.40)	4.67 (4.25,4.82)	6.83 (5.98,7.19)	4.56 (4.12,4.78)	1	0	1
3A7G	Limit	0.27 (-0.29,0.88)	4.38 (3.78,4.73)	4.69 (3.95,5.03)	4.40 (4.04,4.58)	1	0.3106	0.920934
3A7C	Limit	2.14 (1.73,2.45)	4.81 (4.66,4.91)	6.94 (6.47,7.33)	4.63 (4.25,4.91)	1	0	1
3A8U	Limit	4.14 (3.85,4.37)	4.37 (4.29,4.50)	8.79 (7.94,9.14)	4.39 (3.95,4.60)	1	0	1
3A8G	Cooperative	4.14 (3.68,4.45)	4.27 (3.93,4.46)	8.42 (7.69,8.80)	4.40 (4.04,4.58)	1	0	0.176693
3A8C	Cooperative	3.92 (3.61,4.23)	4.24 (4.07,4.42)	8.08 (7.34,8.48)	4.40 (4.04,4.58)	1	0	0.502368
3A9A	Limit	1.39 (1.00,1.61)	4.45 (4.11,4.60)	5.84 (5.16,6.16)	4.40 (4.04,4.58)	1	0	1
3A9G	Cooperative	1.92 (1.45,2.21)	4.22 (3.78,4.45)	6.16 (5.48,6.48)	4.40 (4.04,4.58)	1	0	0.141366
3A9C	Cooperative	1.26 (0.52,1.65)	3.91 (3.63,4.25)	5.23 (4.47,5.57)	4.40 (4.04,4.58)	1	0.00198852	0.0964615
3A10A	Limit	4.36 (3.99,4.58)	4.48 (4.15,4.61)	8.84 (8.15,9.17)	4.44 (4.09,4.63)	1	0	1
3A10U	Limit	4.32 (3.91,4.61)	4.42 (4.05,4.66)	8.76 (8.08,9.08)	4.40 (4.04,4.58)	1	0	1
3A10C	Limit	4.39 (4.03,4.58)	4.48 (4.15,4.61)	8.87 (8.19,9.18)	4.47 (4.13,4.63)	1	0	0.995523
3A11A	Limit	1.46 (1.10,1.65)	4.48 (4.15,4.61)	5.94 (5.25,6.24)	4.40 (4.04,4.58)	1	0	1
3A11U	Limit	2.62 (2.26,2.82)	4.48 (4.15,4.61)	7.10 (6.42,7.41)	4.40 (4.04,4.58)	1	0	1
3A11C	Limit	2.28 (1.83,2.51)	4.67 (4.25,4.82)	6.83 (6.15,7.14)	4.40 (4.04,4.58)	1	0	1
3G4U	Limit	2.26 (1.78,2.60)	4.31 (3.85,4.56)	6.60 (5.74,6.98)	4.48 (4.05,4.67)	1	0	0.136303
3G4G	Limit	1.88 (1.39,2.23)	4.50 (4.06,4.70)	6.39 (5.52,6.82)	4.51 (4.03,4.80)	1	0	0.783208
3G4C	Limit	2.61 (2.17,2.96)	4.32 (3.94,4.59)	6.96 (6.26,7.32)	4.36 (3.97,4.60)	1	0	0.742589
3G5U	Limit	2.40 (2.01,2.68)	4.48 (4.15,4.61)	6.89 (6.19,7.25)	4.36 (3.97,4.60)	1	0	1
3G5G	Limit	2.48 (1.98,2.88)	4.39 (4.04,4.57)	6.87 (6.12,7.34)	4.36 (3.97,4.60)	1	0	1
3G5C	Limit	0.26 (-0.16,0.61)	4.14 (3.74,4.40)	4.44 (3.75,4.78)	4.36 (3.97,4.60)	1	0.198414	0.143822
3G6A	Rescue	0.74 (0.28,1.14)	3.94 (3.51,4.27)	4.72 (4.03,5.06)	4.36 (3.97,4.60)	1	0.00402439	0.0203861
3G6U	Limit	1.05 (0.65,1.34)	4.47 (4.12,4.65)	5.53 (4.83,5.89)	4.36 (3.97,4.60)	1	0	1
3G6C	Limit	0.25 (-0.19,0.58)	4.42 (4.05,4.62)	4.68 (3.97,5.05)	4.36 (3.97,4.60)	1	0.247806	1
3G7A	Rescue	2.67 (2.18,3.01)	4.09 (3.66,4.31)	6.78 (5.92,7.18)	4.51 (4.03,4.80)	1	0	0.00454251
3G7G	Limit	0.34 (-0.28,0.72)	4.41 (3.97,4.63)	4.64 (3.89,5.03)	4.36 (3.97,4.60)	1	0.258939	0.418996
3G7C	Limit	3.05 (2.70,3.43)	4.66 (4.30,5.00)	7.13 (6.79,7.38)	4.81 (4.66,4.91)	1	0	0.00324147
3G8U	Limit	4.24 (3.76,4.55)	4.50 (4.08,4.64)	8.74 (7.87,9.14)	4.40 (3.97,4.58)	1	0	1
3G8G	Limit	4.00 (3.53,4.33)	4.37 (4.02,4.55)	8.38 (7.63,8.79)	4.36 (3.97,4.60)	1	0	0.923769
3G8C	Limit	4.28 (3.80,4.78)	4.24 (3.88,4.53)	8.04 (7.30,8.47)	4.36 (3.97,4.60)	1	0	0.173843
3G9A	Limit	1.32 (0.93,1.58)	4.48 (4.15,4.61)	5.80 (5.10,6.16)	4.36 (3.97,4.60)	1	0	1
3G9G	Limit	1.66 (1.27,1.93)	4.45 (4.11,4.62)	6.12 (5.43,6.47)	4.36 (3.97,4.60)	1	0	1
3G9C	Limit	0.82 (0.13,1.16)	4.60 (4.49,4.74)	5.18 (4.43,5.56)	4.36 (3.97,4.60)	1	0.0284656	1
3G10A	Limit	4.32 (3.92,4.59)	4.48 (4.15,4.61)	8.80 (8.11,9.16)	4.44 (4.09,4.63)	1	0	1
3G10U	Limit	4.24 (3.84,4.50)	4.48 (4.15,4.61)	8.72 (8.02,9.07)	4.36 (3.97,4.60)	1	0	1
3G10C	Limit	4.34 (3.96,4.60)	4.48 (4.15,4.61)	8.83 (8.13,9.17)	4.47 (4.13,4.63)	1	0	0.995523
3G11A	Limit	1.42 (1.03,1.67)	4.48 (4.15,4.61)	5.90 (5.21,6.25)	4.36 (3.97,4.60)	1	0	1
3G11U	Limit	2.58 (2.20,2.83)	4.48 (4.15,4.61)	7.06 (6.37,7.40)	4.36 (3.97,4.60)	1	0	1
3G11C	Limit	2.27 (1.80,2.57)	4.50 (4.08,4.64)	6.79 (6.10,7.14)	4.36 (3.97,4.60)	1	0	1
3C4U	Limit	2.07 (1.59,2.40)	4.55 (4.14,4.70)	6.63 (5.75,7.06)	4.50 (4.04,4.79)	1	0	1
3C4G	Limit	1.91 (1.47,2.15)	4.61 (4.18,4.79)	6.53 (5.69,6.87)	4.65 (4.22,4.82)	1	0	0.450893
3C4C	Limit	2.67 (2.28,2.96)	4.36 (4.01,4.54)	7.05 (6.35,7.40)	4.44 (4.07,4.68)	1	0	0.367376
3C5U	Limit	2.63 (2.15,3.12)	4.30 (3.81,4.67)	6.97 (6.27,7.34)	4.44 (4.07,4.68)	1	0	0.482792
3C5G	Limit	2.56 (2.07,2.96)	4.40 (4.05,4.59)	6.96 (6.22,7.42)	4.44 (4.07,4.68)	1	0	0.567564
3C5C	Rescue	0.45 (0.03,0.81)	4.04 (3.64,4.31)	4.53 (3.83,4.87)	4.44 (4.07,4.68)	1	0.0427107	0.00324147
3C6A	Cooperative	0.59 (0.27,0.97)	4.23 (3.92,4.43)	4.81 (4.10,5.15)	4.44 (4.07,4.68)	1	0.00324147	0.342486
3C6U	Limit	1.56 (0.94,2.12)	4.02 (3.45,4.56)	5.62 (4.93,5.97)	4.44 (4.07,4.68)	1	0	0.169436
3C6C	Rescue	0.62 (0.15,1.03)	4.12 (3.68,4.42)	4.77 (4.06,5.13)	4.44 (4.07,4.68)	1	0.0184903	0.0452571
3C7A	Limit	2.66 (2.19,2.94)	4.23 (3.78,4.50)	6.92 (6.08,7.24)	4.65 (4.22,4.82)	1	0	0.000294205
3C7G	Rescue	0.70 (0.19,1.05)	4.03 (3.82,4.27)	4.73 (3.99,5.11)	4.44 (4.07,4.68)	1	0.0132	0.0366113
3C7C	Limit	2.29 (2.05,2.52)	4.81 (4.66,4.91)	7.10 (6.75,7.40)	4.78 (4.59,4.96)	1	0	1
3C8U	Limit	4.60 (4.02,4.84)	4.75 (4.19,4.92)	8.85 (7.98,9.24)	4.45 (3.99,4.72)	1	0	1
3C8G	Limit	4.43 (3.97,4.73)	4.38 (3.94,4.64)	8.47 (7.73,8.87)	4.44 (4.07,4.68)	1	0	0.0114481
3C8C	Cooperative	3.95 (3.40,4.40)	4.16 (3.73,4.48)	8.13 (7.38,8.55)	4.44 (4.07,4.68)	1	0	0.108202
3C9A	Limit	1.41 (1.03,1.69)	4.47 (4.13,4.62)	5.89 (5.19,6.24)	4.44 (4.07,4.68)	1	0	0.973215
3C9G	Rescue	2.44 (2.12,2.81)	3.77 (3.45,3.99)	6.21 (5.51,6.55)	4.44 (4.07,4.68)	1	0	0.000294205
3C9C	Rescue	1.07 (0.57,1.37)	4.20 (3.85,4.38)	5.27 (4.52,5.65)	4.44 (4.07,4.68)	1	0.000583211	0.0192109
3C10A	Limit	4.41 (4.02,4.67)	4.48 (4.15,4.61)	8.89 (8.19,9.24)	4.44 (4.07,4.68)	1	0	1
3C10U	Limit	4.34 (3.95,4.63)	4.46 (4.11,4.63)	8.81 (8.11,9.16)	4.44 (4.07,4.68)	1	0	0.931724
3C10C	Limit	4.43 (4.05,4.68)	4.48 (4.15,4.61)	8.91 (8.22,9.25)	4.47 (4.13,4.63)	1	0	0.995523
3C11A	Limit	1.50 (1.13,1.75)	4.48 (4.15,4.61)	5.99 (5.30,6.32)	4.44 (4.07,4.68)	1	0	1
3C11U	Limit	2.66 (2.29,2.91)	4.48 (4.15,4.61)	7.15 (6.45,7.48)	4.44 (4.07,4.68)	1	0	1
3C11C	Limit	2.40 (2.02,2.65)	4.48 (4.15,4.61)	6.88 (6.19,7.22)	4.44 (4.07,4.68)	1	0	1
4U5U	Cooperative	1.55 (1.06,1.89)	2.96 (2.52,3.20)	4.53 (3.67,4.94)	2.41 (1.98,2.66)	1	0	1
4U5G	Cooperative	1.07 (0.50,1.53)	3.43 (3.00,3.60)	4.50 (3.59,5.04)	2.38 (1.84,2.79)	1	0.000868421	1
4U5C	Additive	0.45 (-0.01,0.73)	1.66 (1.23,1.85)	2.12 (1.27,2.49)	2.11 (1.67,2.35)	1	0.0673247	0
4U6A	Additive	0.31 (-0.29,0.70)	2.10 (1.50,2.37)	2.39 (1.53,2.76)	2.11 (1.67,2.35)	1	0.2722	0.387169
4U6U	Cooperative	0.47 (0.06,1.16)	3.21 (2.56,3.50)	3.23 (2.37,3.61)	2.11 (1.67,2.35)	1	0.0354552	1
4U6C	Additive	0.26 (-0.25,0.58)	2.13 (1.70,2.31)	2.39 (1.52,2.81)	2.11 (1.67,2.35)	1	0.281823	0.936533
4U7A	Rescue	2.48 (1.89,2.80)	1.92 (1.35,2.16)	4.43 (3.30,4.84)	2.21 (1.64,2.41)	1	0	0
4U7G	Additive	0.25 (-0.60,0.69)	1.99 (1.38,2.32)	2.34 (1.41,2.76)	2.11 (1.67,2.35)	1	0.494621	0.647065
4U7C	Cooperative	1.52 (1.15,2.00)	3.19 (2.81,3.44)	4.70 (4.30,5.11)	2.38 (2.10,2.70)	1	0	1
4U8U	Rescue	2.79 (2.19,3.10)	3.72 (3.15,3.96)	6.53 (5.41,6.93)	4.47 (3.90,4.70)	1	0	0
4U8G	Rescue	2.79 (2.20,3.26)	3.28 (2.77,3.58)	6.09 (5.19,6.55)	3.98 (3.44,4.28)	1	0	0.00505645
4U8C	Rescue	2.65 (2.04,3.10)	3.12 (2.66,3.37)	5.79 (4.87,6.27)	3.68 (3.10,4.01)	1	0	0.0308669
4U9A	Synergistic	-0.69 (-0.99,-0.37)	4.40 (4.25,4.55)	3.50 (2.65,3.88)	2.11 (1.67,2.35)	0.00172174	1	1
4U9G	Synergistic	-0.71 (-1.17,-0.44)	4.54 (4.12,4.71)	3.83 (2.98,4.20)	2.11 (1.67,2.35)	0	1	1
4U9C	Synergistic	-0.52 (-1.16,-0.11)	3.40 (2.91,3.68)	2.89 (1.97,3.31)	2.11 (1.67,2.35)	0.0218869	1	1
4U10A	Limit	2.14 (1.63,2.57)	4.46 (3.95,4.75)	6.62 (5.77,7.01)	4.50 (4.06,4.73)	1	0	0.681242
4U10U	Limit	1.96 (1.50,2.24)	4.55 (4.14,4.70)	6.52 (5.66,6.91)	4.40 (3.96,4.62)	1	0	1
4U10C	Limit	2.09 (1.65,2.36)	4.55 (4.14,4.70)	6.65 (5.81,7.02)	4.53 (4.11,4.72)	1	0	0.995523
4U11A	Synergistic	-0.63 (-1.09,-0.34)	4.20 (3.77,4.39)	3.60 (2.75,3.95)	2.11 (1.67,2.35)	0.000868421	1	1
4U11U	Limit	0.25 (-0.20,0.55)	4.50 (4.07,4.71)	4.77 (3.92,5.14)	2.66 (2.23,2.83)	1	0.247091	1
4U11C	Limit	0.14 (-0.35,0.48)	4.38 (3.91,4.64)	4.55 (3.69,4.92)	2.43 (2.00,2.61)	1	0.487399	1
4G5U	Rescue	4.02 (3.57,4.31)	0.32 (-0.11,0.50)	4.35 (3.50,4.73)	2.47 (2.03,2.71)	1	0	0
4G5G	Rescue	3.38 (2.80,3.74)	1.38 (0.82,1.61)	4.71 (3.85,5.14)	2.82 (2.37,3.13)	1	0	0
4G5C	Rescue	0.81 (0.37,1.09)	1.13 (0.69,1.29)	1.95 (1.10,2.30)	1.88 (1.45,2.08)	1	0.00143687	0
4G6A	Additive	0.14 (-0.31,0.37)	2.07 (1.65,2.24)	2.22 (1.37,2.57)	1.88 (1.45,2.08)	1	0.443281	1
4G6U	Cooperative	1.06 (0.48,1.34)	2.16 (1.60,2.37)	3.14 (2.30,3.49)	1.88 (1.45,2.08)	1	0.000583211	1
4G6C	Additive	-0.01 (-0.66,0.30)	2.14 (1.58,2.36)	2.19 (1.33,2.57)	1.88 (1.45,2.08)	0.826078	0.915837	1
4G7A	Cooperative	1.49 (1.22,1.77)	2.85 (2.65,3.06)	4.15 (3.31,4.49)	2.27 (1.85,2.44)	1	0	1
4G7G	Additive	-0.20 (-0.80,0.09)	2.33 (1.89,2.53)	2.13 (1.20,2.52)	1.88 (1.45,2.08)	0.226755	1	1
4G7C	Cooperative	1.56 (1.16,2.29)	2.69 (1.98,2.96)	4.24 (3.85,4.58)	2.32 (2.11,2.49)	1	0	1
4G8U	Rescue	2.45 (1.82,3.14)	4.00 (3.19,4.40)	6.53 (5.42,6.92)	4.62 (4.05,4.84)	1	0	0.000583211
4G8G	Rescue	3.20 (2.73,3.53)	2.85 (2.40,3.10)	6.08 (5.23,6.44)	4.19 (3.76,4.40)	1	0	0
4G8C	Rescue	2.63 (2.24,3.08)	3.37 (3.00,3.63)	5.62 (4.70,6.08)	3.75 (3.17,4.07)	1	0	0
4G9A	Synergistic	-1.37 (-2.00,-0.90)	4.57 (3.94,4.91)	3.39 (2.55,3.75)	1.88 (1.45,2.08)	0	1	1
4G9G	Synergistic	-0.99 (-1.42,-0.77)	4.67 (4.25,4.82)	3.68 (2.83,4.02)	1.80 (1.37,1.97)	0	1	1
4G9C	Additive	-0.51 (-1.15,-0.02)	3.19 (2.62,3.47)	2.69 (1.76,3.08)	1.88 (1.45,2.08)	0.0520541	1	1
4G10A	Limit	1.83 (1.38,2.09)	4.67 (4.25,4.82)	6.50 (5.65,6.87)	4.61 (4.18,4.83)	1	0	1
4G10U	Limit	1.73 (1.28,1.98)	4.67 (4.25,4.82)	6.39 (5.55,6.76)	4.51 (4.07,4.73)	1	0	1
4G10C	Limit	1.86 (1.42,2.09)	4.67 (4.25,4.82)	6.53 (5.68,6.88)	4.65 (4.22,4.83)	1	0	0.995523
4G11A	Synergistic	-0.50 (-0.96,-0.19)	3.86 (3.41,4.11)	3.40 (2.55,3.73)	1.88 (1.45,2.08)	0.00350204	1	1
4G11U	Limit	0.13 (-0.33,0.41)	4.45 (4.01,4.70)	4.61 (3.76,4.95)	2.72 (2.30,2.90)	1	0.487501	1
4G11C	Additive	-0.02 (-0.46,0.21)	4.27 (3.85,4.45)	4.26 (3.41,4.60)	2.38 (1.96,2.55)	0.769392	0.967543	1
4C5U	Cooperative	1.39 (0.90,1.72)	3.62 (3.17,3.86)	5.13 (4.44,5.46)	2.60 (2.25,2.78)	1	0	1
4C5G	Cooperative	2.08 (1.61,2.47)	3.02 (2.65,3.24)	5.11 (4.39,5.55)	2.60 (2.25,2.78)	1	0	1
4C5C	Additive	0.40 (-0.06,0.85)	2.23 (1.77,2.64)	2.68 (2.00,2.98)	2.60 (2.25,2.78)	1	0.104851	0.0838944
4C6A	Cooperative	0.45 (0.12,0.77)	2.90 (2.64,3.15)	2.96 (2.27,3.27)	2.60 (2.25,2.78)	1	0.017251	1
4C6U	Cooperative	1.00 (0.62,1.28)	2.75 (2.39,2.96)	3.77 (3.09,4.09)	2.60 (2.25,2.78)	1	0	1
4C6C	Rescue	0.84 (0.18,1.16)	1.87 (1.31,2.08)	2.92 (2.23,3.25)	2.60 (2.25,2.78)	1	0.0220846	0
4C7A	Cooperative	1.55 (1.08,1.88)	3.24 (2.77,3.51)	4.83 (3.99,5.16)	2.55 (2.12,2.76)	1	0	1
4C7G	Additive	0.04 (-0.56,0.33)	2.90 (2.48,3.11)	2.89 (2.14,3.23)	2.60 (2.25,2.78)	0.981124	0.752895	1
4C7C	Cooperative	0.80 (0.42,1.25)	4.12 (3.72,4.43)	4.93 (4.56,5.22)	2.61 (2.38,2.79)	1	0.00198852	1
4C8U	Rescue	4.11 (3.65,4.41)	2.92 (2.48,3.15)	7.06 (6.20,7.39)	4.40 (3.97,4.58)	1	0	0
4C8G	Rescue	3.17 (2.71,3.50)	3.44 (3.07,3.66)	6.62 (5.89,6.99)	4.02 (3.59,4.27)	1	0	0.00254571
4C8C	Rescue	3.26 (2.77,3.59)	3.01 (2.66,3.20)	6.28 (5.54,6.68)	3.68 (3.22,3.96)	1	0	0
4C9A	Additive	-0.11 (-0.52,0.20)	4.13 (3.77,4.37)	4.05 (3.36,4.36)	2.60 (2.25,2.78)	0.456035	1	1
4C9G	Limit	-0.12 (-0.48,0.08)	4.48 (4.15,4.61)	4.37 (3.68,4.67)	2.60 (2.25,2.78)	0.25738	1	1
4C9C	Additive	0.13 (-0.39,0.86)	3.27 (2.54,3.54)	3.43 (2.69,3.76)	2.60 (2.25,2.78)	1	0.513883	1
4C10A	Limit	2.56 (2.20,2.78)	4.48 (4.15,4.61)	7.04 (6.36,7.37)	4.44 (4.09,4.63)	1	0	1
4C10U	Limit	2.51 (2.13,2.78)	4.43 (4.07,4.64)	6.96 (6.27,7.28)	4.36 (4.00,4.54)	1	0	1
4C10C	Limit	2.59 (2.24,2.80)	4.47 (4.13,4.62)	7.07 (6.38,7.38)	4.47 (4.13,4.63)	1	0	0.876559
4C11A	Synergistic	-0.34 (-0.70,-0.15)	4.48 (4.15,4.61)	4.14 (3.46,4.44)	2.60 (2.25,2.78)	0.00480323	1	1
4C11U	Limit	0.82 (0.46,1.01)	4.48 (4.15,4.61)	5.30 (4.61,5.61)	2.70 (2.35,2.86)	1	0	1
4C11C	Limit	0.55 (0.20,0.75)	4.48 (4.15,4.61)	5.03 (4.35,5.34)	2.60 (2.25,2.78)	1	0.00738216	1
5U6A	Synergistic	-1.49 (-1.76,-1.18)	4.45 (4.26,4.64)	2.89 (2.19,3.21)	2.52 (2.17,2.73)	0	1	1
5U6U	Cooperative	1.35 (0.95,1.68)	2.32 (1.93,2.56)	3.70 (3.01,4.03)	2.52 (2.17,2.73)	1	0	0.0882063
5U6C	Additive	0.31 (-0.19,0.61)	2.63 (2.19,2.84)	2.84 (2.15,3.18)	2.52 (2.17,2.73)	1	0.202749	0.437613
5U7A	Cooperative	1.90 (1.44,2.18)	2.83 (2.40,3.02)	4.74 (3.89,5.10)	2.47 (2.03,2.71)	1	0	1
5U7G	Synergistic	-0.55 (-1.05,-0.25)	3.36 (3.00,3.57)	2.82 (2.07,3.16)	2.52 (2.17,2.73)	0.000294205	1	1
5U7C	Limit	0.07 (-0.13,0.26)	5.18 (5.06,5.26)	4.59 (4.22,5.04)	2.26 (2.05,2.64)	1	0.438346	1
5U8U	Rescue	3.14 (2.67,3.44)	3.93 (3.49,4.19)	7.10 (6.26,7.43)	4.40 (3.97,4.58)	1	0	0.000583211
5U8G	Limit	2.06 (1.58,2.43)	4.58 (4.11,4.84)	6.55 (5.82,6.93)	4.02 (3.59,4.27)	1	0	1
5U8C	Cooperative	2.44 (1.93,2.81)	3.76 (3.37,4.00)	6.21 (5.47,6.61)	3.68 (3.22,3.96)	1	0	1
5U9A	Additive	0.18 (-0.32,0.53)	3.77 (3.31,4.09)	3.97 (3.28,4.30)	2.52 (2.17,2.73)	1	0.418996	1
5U9G	Cooperative	0.67 (0.29,0.94)	3.60 (3.23,3.82)	4.29 (3.61,4.60)	2.52 (2.17,2.73)	1	0.00454251	1
5U9C	Cooperative	0.68 (0.16,0.99)	2.65 (2.28,2.91)	3.35 (2.61,3.70)	2.52 (2.17,2.73)	1	0.0189793	1
5U10A	Limit	2.48 (2.11,2.72)	4.48 (4.15,4.61)	6.97 (6.27,7.30)	4.44 (4.09,4.63)	1	0	1
5U10U	Limit	2.40 (2.03,2.65)	4.48 (4.15,4.61)	6.89 (6.20,7.22)	4.36 (4.00,4.54)	1	0	1
5U10C	Limit	2.51 (2.15,2.73)	4.48 (4.15,4.61)	6.99 (6.31,7.31)	4.47 (4.13,4.63)	1	0	0.995523
5U11A	Synergistic	-0.27 (-0.64,-0.05)	4.33 (3.99,4.49)	4.07 (3.39,4.39)	2.52 (2.17,2.73)	0.0262318	1	1
5U11U	Limit	0.74 (0.38,0.97)	4.48 (4.15,4.61)	5.23 (4.54,5.54)	2.70 (2.35,2.86)	1	0.00143687	1
5U11C	Limit	0.47 (0.12,0.69)	4.48 (4.15,4.61)	4.96 (4.27,5.28)	2.52 (2.17,2.73)	1	0.0201572	1
5G6A	Synergistic	-0.52 (-0.99,-0.11)	3.37 (2.99,3.61)	2.87 (2.14,3.30)	2.51 (2.07,2.84)	0.0194168	1	1
5G6U	Additive	0.11 (-0.49,0.59)	3.53 (3.05,3.87)	3.68 (2.95,4.12)	2.51 (2.07,2.84)	1	0.620291	1
5G6C	Additive	-0.55 (-1.33,0.07)	3.34 (2.79,3.98)	2.83 (2.08,3.28)	2.51 (2.07,2.84)	0.096112	1	1
5G7A	Cooperative	2.24 (1.64,2.64)	2.90 (2.30,3.17)	5.10 (4.25,5.51)	2.82 (2.37,3.13)	1	0	0.985249
5G7G	Additive	-0.29 (-0.86,0.13)	3.20 (3.02,3.38)	2.79 (2.02,3.26)	2.51 (2.07,2.84)	0.195509	1	1
5G7C	Cooperative	1.45 (0.94,2.24)	3.78 (3.07,4.14)	5.23 (4.76,5.75)	2.91 (2.54,3.36)	1	0	1
5G8U	Rescue	3.36 (2.76,3.85)	3.47 (2.99,3.82)	6.87 (5.96,7.34)	4.40 (3.97,4.58)	1	0	0
5G8G	Cooperative	2.75 (2.14,3.40)	3.78 (3.20,4.16)	6.53 (5.77,7.01)	4.02 (3.59,4.27)	1	0	0.262451
5G8C	Limit	1.78 (1.21,2.22)	4.41 (4.06,4.61)	6.19 (5.41,6.69)	3.68 (3.22,3.96)	1	0	1
5G9A	Additive	-0.19 (-0.65,0.19)	4.14 (3.79,4.32)	3.96 (3.23,4.39)	2.51 (2.07,2.84)	0.34378	1	1
5G9G	Additive	-0.04 (-0.49,0.31)	4.32 (3.97,4.48)	4.27 (3.55,4.71)	2.51 (2.07,2.84)	0.744806	0.985249	1
5G9C	Cooperative	0.63 (0.03,1.03)	2.81 (2.66,2.97)	3.33 (2.55,3.80)	2.51 (2.07,2.84)	1	0.0472946	1
5G10A	Limit	2.78 (2.30,3.11)	4.67 (4.25,4.82)	6.96 (6.22,7.40)	4.44 (4.09,4.63)	1	0	1
5G10U	Limit	2.40 (1.94,2.74)	4.48 (4.15,4.61)	6.87 (6.14,7.31)	4.36 (4.00,4.54)	1	0	1
5G10C	Limit	2.50 (2.05,2.84)	4.48 (4.15,4.61)	6.98 (6.25,7.41)	4.47 (4.13,4.63)	1	0	0.995523
5G11A	Limit	-0.25 (-0.71,0.13)	4.30 (3.94,4.50)	4.05 (3.32,4.48)	2.51 (2.07,2.84)	0.189274	1	1
5G11U	Limit	0.74 (0.29,1.08)	4.48 (4.15,4.61)	5.21 (4.48,5.65)	2.70 (2.35,2.86)	1	0.00143687	1
5G11C	Limit	0.54 (0.09,0.90)	4.40 (4.05,4.57)	4.95 (4.22,5.37)	2.51 (2.07,2.84)	1	0.0252551	1
5C6A	Synergistic	-0.99 (-1.44,-0.71)	1.44 (0.98,1.63)	0.44 (-0.25,0.73)	0.36 (0.00,0.52)	0	1	1
5C6U	Additive	0.11 (-0.10,0.34)	1.29 (1.11,1.46)	1.25 (0.57,1.56)	1.17 (0.82,1.35)	1	0.277965	1
5C6C	Synergistic	-0.83 (-1.23,-0.60)	1.22 (0.87,1.37)	0.40 (-0.29,0.71)	0.32 (-0.07,0.51)	0	1	1
5C7A	Additive	-0.11 (-0.55,0.17)	2.43 (1.96,2.66)	2.34 (1.50,2.67)	2.27 (1.85,2.44)	0.437541	1	1
5C7G	Synergistic	-1.87 (-2.36,-1.64)	2.24 (1.90,2.41)	0.36 (-0.36,0.70)	0.31 (-0.18,0.48)	0	1	1
5C7C	Rescue	0.60 (0.42,0.78)	2.15 (2.01,2.27)	2.47 (2.12,2.75)	2.32 (2.11,2.49)	1	0.000868421	0
5C8U	Rescue	2.08 (1.62,2.45)	2.37 (1.88,2.60)	4.48 (3.64,4.80)	4.40 (3.97,4.58)	1	0	0
5C8G	Additive	-0.07 (-0.69,0.46)	3.91 (3.37,4.29)	4.10 (3.38,4.46)	4.02 (3.59,4.27)	0.699612	1	1
5C8C	Additive	0.30 (-0.21,0.65)	3.43 (3.06,3.72)	3.76 (3.02,4.14)	3.68 (3.22,3.96)	1	0.234075	0.223522
5C9A	Additive	0.11 (-0.08,0.32)	1.64 (1.50,1.78)	1.52 (0.84,1.83)	1.44 (1.09,1.62)	1	0.25738	1
5C9G	Rescue	0.53 (0.18,0.72)	1.31 (0.97,1.45)	1.84 (1.16,2.14)	1.76 (1.42,1.92)	1	0.00815139	0
5C9C	Additive	0.04 (-0.46,0.26)	0.87 (0.53,1.02)	0.90 (0.16,1.22)	0.84 (0.35,1.02)	0.981302	0.752648	0.995523
5C10A	Limit	-0.04 (-0.49,0.20)	4.55 (4.14,4.70)	4.52 (3.84,4.83)	4.44 (4.09,4.63)	0.67122	1	1
5C10U	Limit	0.11 (-0.25,0.34)	4.31 (3.96,4.47)	4.44 (3.77,4.74)	4.36 (4.00,4.54)	1	0.449597	0.468766
5C10C	Limit	0.19 (-0.17,0.40)	4.34 (4.00,4.51)	4.55 (3.87,4.83)	4.47 (4.13,4.63)	1	0.264404	0.0509004
5C11A	Additive	0.15 (-0.20,0.34)	1.46 (1.12,1.61)	1.62 (0.94,1.90)	1.54 (1.20,1.69)	1	0.342486	0.0747741
5C11U	Additive	-0.14 (-0.49,0.08)	2.90 (2.55,3.08)	2.78 (2.10,3.07)	2.70 (2.35,2.86)	0.223522	1	1
5C11C	Additive	0.22 (-0.13,0.43)	2.27 (1.93,2.44)	2.51 (1.83,2.80)	2.43 (2.09,2.59)	1	0.202749	0.00917881
6A7A	Rescue	1.56 (1.12,1.89)	1.03 (0.57,1.23)	2.61 (1.76,2.93)	2.27 (1.85,2.44)	1	0	0
6A7G	Synergistic	-0.39 (-0.86,-0.16)	1.23 (1.07,1.40)	0.65 (-0.11,0.97)	0.36 (0.00,0.52)	0.00789894	1	1
6A7C	Rescue	2.92 (2.59,3.20)	-0.27 (-0.49,-0.00)	2.66 (2.29,2.94)	2.32 (2.11,2.49)	1	0	0
6A8U	Cooperative	0.88 (0.35,1.39)	3.83 (3.40,4.28)	4.78 (3.94,5.10)	4.40 (3.97,4.58)	1	0.00505645	0.0644379
6A8G	Additive	0.45 (-0.03,0.83)	3.90 (3.49,4.19)	4.38 (3.64,4.74)	4.02 (3.59,4.27)	1	0.0788743	0.466865
6A8C	Limit	-0.31 (-0.91,0.06)	4.38 (3.94,4.60)	4.04 (3.29,4.42)	3.68 (3.22,3.96)	0.12586	1	1
6A9A	Additive	-0.17 (-0.64,0.16)	1.99 (1.53,2.23)	1.80 (1.11,2.11)	1.44 (1.09,1.62)	0.295696	1	1
6A9G	Additive	0.09 (-0.15,0.32)	2.21 (2.03,2.39)	2.12 (1.45,2.42)	1.76 (1.42,1.92)	1	0.420896	1
6A9C	Additive	0.21 (-0.48,0.47)	1.04 (0.88,1.24)	1.18 (0.44,1.51)	0.84 (0.35,1.02)	1	0.387169	1
6A10A	Limit	0.34 (-0.05,0.56)	4.46 (4.12,4.61)	4.80 (4.11,5.11)	4.44 (4.09,4.63)	1	0.0947158	0.981651
6A10U	Limit	0.37 (-0.02,0.62)	4.33 (3.97,4.53)	4.72 (4.03,5.03)	4.36 (4.00,4.54)	1	0.0727633	0.688252
6A10C	Limit	0.45 (0.07,0.69)	4.36 (4.00,4.56)	4.83 (4.15,5.12)	4.47 (4.13,4.63)	1	0.0286811	0.187809
6A11A	Additive	-0.03 (-0.41,0.20)	1.91 (1.56,2.10)	1.90 (1.22,2.19)	1.54 (1.20,1.69)	0.715297	1	1
6A11U	Additive	-0.09 (-0.55,0.16)	3.13 (2.70,3.35)	3.06 (2.38,3.35)	2.70 (2.35,2.86)	0.494526	1	1
6A11C	Additive	-0.11 (-0.48,0.11)	2.89 (2.54,3.06)	2.79 (2.10,3.09)	2.43 (2.09,2.59)	0.342486	1	1
6U7A	Rescue	2.50 (1.93,2.76)	1.10 (0.54,1.30)	3.53 (2.69,3.87)	2.27 (1.85,2.44)	1	0	0
6U7G	Additive	0.40 (-0.11,0.68)	1.05 (0.69,1.27)	1.46 (0.72,1.80)	1.17 (0.82,1.35)	1	0.122151	0.165289
6U7C	Cooperative	1.42 (1.15,1.69)	2.18 (1.98,2.37)	3.60 (3.24,3.90)	2.32 (2.11,2.49)	1	0	0.159831
6U8U	Rescue	2.43 (1.81,2.82)	3.48 (2.89,3.76)	5.60 (4.76,5.93)	4.40 (3.97,4.58)	1	0	0
6U8G	Cooperative	1.31 (0.79,2.09)	3.87 (3.08,4.18)	5.19 (4.47,5.57)	4.02 (3.59,4.27)	1	0	0.437613
6U8C	Cooperative	1.05 (0.76,1.35)	4.27 (4.13,4.43)	4.85 (4.11,5.25)	3.68 (3.22,3.96)	1	0	1
6U9A	Cooperative	0.38 (0.12,0.65)	2.62 (2.42,2.81)	2.61 (1.93,2.93)	1.44 (1.09,1.62)	1	0.006864	1
6U9G	Additive	0.23 (-0.14,0.90)	3.00 (2.33,3.36)	2.93 (2.26,3.24)	1.76 (1.42,1.92)	1	0.227341	1
6U9C	Additive	0.48 (-0.12,0.75)	1.55 (1.12,1.73)	2.00 (1.26,2.33)	1.17 (0.82,1.35)	1	0.123942	1
6U10A	Rescue	1.40 (1.02,1.66)	4.20 (3.84,4.40)	5.61 (4.93,5.94)	4.44 (4.09,4.63)	1	0	0.0112174
6U10U	Limit	1.07 (0.69,1.30)	4.46 (4.12,4.62)	5.53 (4.85,5.85)	4.36 (4.00,4.54)	1	0	1
6U10C	Rescue	1.48 (1.06,1.85)	4.12 (3.70,4.42)	5.64 (4.96,5.94)	4.47 (4.13,4.63)	1	0	0.0107098
6U11A	Additive	0.03 (-0.34,0.31)	2.65 (2.28,2.87)	2.71 (2.04,3.01)	1.54 (1.20,1.69)	0.995523	0.728077	1
6U11U	Additive	0.25 (-0.13,0.54)	3.59 (3.22,3.83)	3.87 (3.20,4.17)	2.70 (2.35,2.86)	1	0.185091	1
6U11C	Additive	0.31 (-0.06,0.57)	3.27 (2.92,3.47)	3.60 (2.93,3.91)	2.43 (2.09,2.59)	1	0.104958	1
6C7A	Rescue	1.48 (0.99,1.73)	1.10 (0.68,1.26)	2.58 (1.73,2.94)	2.27 (1.85,2.44)	1	0	0
6C7G	Synergistic	-2.09 (-3.28,-1.38)	2.55 (1.87,3.57)	0.60 (-0.15,0.95)	0.32 (-0.07,0.51)	0	1	1
6C7C	Rescue	2.77 (2.13,3.12)	0.03 (-0.26,0.25)	2.80 (2.15,3.11)	2.32 (2.11,2.49)	1	0	0
6C8U	Rescue	1.02 (0.37,1.31)	3.92 (3.74,4.13)	4.66 (3.81,5.01)	4.40 (3.97,4.58)	1	0.00608824	0
6C8G	Rescue	0.68 (0.17,0.98)	3.81 (3.38,4.02)	4.34 (3.60,4.72)	4.02 (3.59,4.27)	1	0.017251	0.000294205
6C8C	Additive	0.41 (-0.11,0.77)	3.58 (3.21,3.81)	4.00 (3.25,4.41)	3.68 (3.22,3.96)	1	0.125341	0.468766
6C9A	Additive	-0.70 (-1.27,0.40)	2.49 (1.35,2.85)	1.76 (1.07,2.09)	1.44 (1.09,1.62)	0.383994	1	1
6C9G	Additive	0.01 (-0.56,0.45)	1.95 (1.41,2.25)	2.08 (1.40,2.40)	1.76 (1.42,1.92)	0.914207	0.827794	1
6C9C	Additive	0.28 (-0.25,0.55)	0.87 (0.52,1.03)	1.14 (0.38,1.49)	0.84 (0.35,1.02)	1	0.25738	0.985249
6C10A	Rescue	0.94 (0.52,1.21)	3.80 (3.45,4.01)	4.76 (4.07,5.10)	4.44 (4.09,4.63)	1	0	0
6C10U	Limit	0.38 (-0.05,0.65)	4.29 (3.93,4.48)	4.68 (3.99,5.01)	4.36 (4.00,4.54)	1	0.0904215	0.419752
6C10C	Limit	0.45 (0.05,0.69)	4.33 (3.98,4.50)	4.79 (4.10,5.10)	4.47 (4.13,4.63)	1	0.0408886	0.0408886
6C11A	Additive	0.05 (-0.35,0.29)	1.79 (1.44,1.98)	1.86 (1.18,2.17)	1.54 (1.20,1.69)	1	0.67122	1
6C11U	Additive	-0.02 (-0.45,0.28)	3.01 (2.64,3.28)	3.02 (2.33,3.34)	2.70 (2.35,2.86)	0.795689	0.942783	1
6C11C	Additive	0.19 (-0.21,0.42)	2.55 (2.21,2.71)	2.75 (2.06,3.07)	2.43 (2.09,2.59)	1	0.310514	1
7A8U	Rescue	3.90 (3.26,4.47)	2.94 (2.23,3.35)	6.91 (5.79,7.29)	4.62 (4.05,4.84)	1	0	0
7A8G	Rescue	2.81 (2.36,3.09)	3.64 (3.20,3.86)	6.47 (5.61,6.81)	4.19 (3.76,4.40)	1	0	0
7A8C	Rescue	2.94 (2.16,3.41)	3.06 (2.46,3.35)	6.01 (5.10,6.45)	3.75 (3.17,4.07)	1	0	0.0468625
7A9A	Cooperative	0.59 (0.12,0.90)	3.16 (2.70,3.43)	3.78 (2.94,4.12)	2.27 (1.85,2.44)	1	0.0223099	1
7A9G	Additive	0.37 (-0.09,0.64)	3.68 (3.23,3.92)	4.07 (3.23,4.39)	2.27 (1.85,2.44)	1	0.115132	1
7A9C	Additive	0.31 (-0.33,0.64)	2.75 (2.30,3.06)	3.08 (2.16,3.45)	2.27 (1.85,2.44)	1	0.294189	1
7A10A	Limit	2.22 (1.77,2.46)	4.67 (4.25,4.82)	6.89 (6.05,7.25)	4.61 (4.18,4.83)	1	0	1
7A10U	Limit	2.12 (1.67,2.35)	4.67 (4.25,4.82)	6.78 (5.95,7.14)	4.51 (4.07,4.73)	1	0	1
7A10C	Limit	2.25 (1.82,2.48)	4.66 (4.22,4.84)	6.92 (6.08,7.25)	4.65 (4.22,4.83)	1	0	0.951777
7A11A	Synergistic	-0.51 (-0.95,-0.30)	4.29 (3.86,4.46)	3.79 (2.94,4.10)	2.27 (1.85,2.44)	0.000868421	1	1
7A11U	Limit	0.33 (-0.10,0.52)	4.67 (4.25,4.82)	5.00 (4.16,5.32)	2.72 (2.30,2.90)	1	0.139058	1
7A11C	Limit	0.16 (-0.28,0.37)	4.48 (4.06,4.66)	4.65 (3.81,4.98)	2.38 (1.96,2.55)	1	0.400496	1
7G8U	Rescue	0.69 (0.09,0.99)	4.00 (3.55,4.21)	4.69 (3.77,5.06)	4.40 (3.97,4.58)	1	0.0306548	0
7G8G	Additive	0.36 (-0.17,0.70)	3.94 (3.58,4.15)	4.30 (3.53,4.70)	4.02 (3.59,4.27)	1	0.185091	0.486139
7G8C	Additive	0.43 (-0.14,0.82)	3.51 (3.14,3.78)	3.96 (3.18,4.38)	3.68 (3.22,3.96)	1	0.138993	0.343332
7G9A	Synergistic	-0.54 (-1.10,-0.03)	2.45 (2.01,2.82)	1.73 (0.99,2.07)	1.44 (1.09,1.62)	0.0466749	1	1
7G9G	Additive	0.32 (-0.16,0.58)	1.73 (1.38,1.90)	2.05 (1.31,2.38)	1.76 (1.42,1.92)	1	0.174085	0.568499
7G9C	Rescue	0.82 (0.25,1.11)	0.30 (-0.06,0.46)	1.10 (0.32,1.47)	0.84 (0.35,1.02)	1	0.0107098	0.0129581
7G10A	Limit	0.26 (-0.22,0.49)	4.48 (4.15,4.61)	4.73 (4.00,5.07)	4.44 (4.09,4.63)	1	0.255326	1
7G10U	Limit	0.18 (-0.31,0.41)	4.48 (4.15,4.61)	4.65 (3.91,4.99)	4.36 (4.00,4.54)	1	0.439077	1
7G10C	Limit	0.36 (-0.12,0.58)	4.41 (4.06,4.55)	4.76 (4.02,5.08)	4.47 (4.13,4.63)	1	0.139123	0.236699
7G11A	Synergistic	-0.34 (-0.83,-0.12)	2.18 (1.84,2.35)	1.83 (1.10,2.15)	1.54 (1.20,1.69)	0.00583914	1	1
7G11U	Synergistic	-0.28 (-0.76,-0.04)	3.26 (2.91,3.45)	2.99 (2.25,3.31)	2.70 (2.35,2.86)	0.0310785	1	1
7G11C	Synergistic	-0.45 (-0.93,-0.16)	3.15 (2.79,3.37)	2.72 (1.98,3.04)	2.43 (2.09,2.59)	0.00350204	1	1
7C8U	Limit	2.66 (1.69,4.52)	4.72 (2.91,5.61)	7.36 (6.88,7.79)	4.82 (4.39,5.21)	1	0	0.734183
7C8G	Limit	2.10 (1.71,2.40)	4.44 (4.15,4.61)	6.92 (6.57,7.20)	4.60 (4.42,4.76)	1	0.000868421	1
7C8C	Limit	2.42 (1.86,2.96)	4.65 (4.38,4.94)	6.47 (6.02,6.89)	4.15 (3.80,4.48)	1	0	1
7C9A	Limit	-0.23 (-0.63,0.21)	4.21 (3.84,4.53)	3.98 (3.60,4.32)	2.32 (2.11,2.49)	0.260494	1	1
7C9G	Cooperative	0.84 (0.42,1.53)	3.35 (2.70,3.75)	4.20 (3.85,4.49)	2.32 (2.11,2.49)	1	0.00198852	1
7C9C	Additive	0.94 (-1.12,1.17)	2.55 (2.37,2.70)	3.21 (2.17,3.51)	2.32 (2.11,2.49)	1	0.338888	0.936533
7C10A	Limit	2.30 (2.04,2.54)	4.81 (4.66,4.91)	7.10 (6.74,7.41)	4.79 (4.57,4.98)	1	0	0.989152
7C10U	Limit	2.11 (1.70,2.41)	4.81 (4.66,4.91)	6.91 (6.44,7.28)	4.60 (4.22,4.87)	1	0	1
7C10C	Limit	2.32 (2.11,2.49)	4.81 (4.66,4.91)	7.13 (6.79,7.38)	4.81 (4.66,4.91)	1	0	1
7C11A	Additive	0.06 (-0.24,0.35)	3.86 (3.61,4.10)	3.92 (3.57,4.19)	2.32 (2.11,2.49)	1	0.643184	1
7C11U	Limit	0.44 (0.18,0.69)	4.71 (4.50,4.90)	5.15 (4.80,5.42)	2.83 (2.65,2.97)	1	0.00402439	1
7C11C	Limit	0.57 (0.04,1.36)	4.20 (3.43,4.69)	4.77 (4.43,5.04)	2.45 (2.28,2.59)	1	0.0438904	1
8U9A	Limit	1.60 (0.97,1.96)	4.42 (3.83,4.78)	5.78 (4.94,6.10)	4.40 (3.97,4.58)	1	0	0.226755
8U9G	Limit	1.69 (1.17,2.07)	4.42 (3.94,4.79)	6.17 (5.33,6.50)	4.40 (3.97,4.58)	1	0	0.99786
8U9C	Limit	0.75 (0.14,1.03)	4.47 (4.04,4.67)	5.22 (4.30,5.58)	4.40 (3.97,4.58)	1	0.0252551	1
8U10A	Limit	4.35 (3.90,4.59)	4.50 (4.08,4.64)	8.85 (8.00,9.20)	4.44 (4.01,4.66)	1	0	1
8U10U	Limit	4.25 (3.80,4.49)	4.50 (4.08,4.64)	8.75 (7.90,9.09)	4.40 (3.97,4.58)	1	0	1
8U10C	Limit	4.41 (3.97,4.66)	4.45 (4.02,4.64)	8.88 (8.05,9.21)	4.48 (4.06,4.66)	1	0	0.681242
8U11A	Limit	1.45 (1.02,1.65)	4.50 (4.08,4.64)	5.95 (5.11,6.26)	4.40 (3.97,4.58)	1	0	1
8U11U	Limit	2.62 (2.19,2.82)	4.50 (4.08,4.64)	7.12 (6.28,7.44)	4.40 (3.97,4.58)	1	0	1
8U11C	Limit	2.33 (1.90,2.54)	4.50 (4.08,4.64)	6.83 (5.99,7.16)	4.40 (3.97,4.58)	1	0	1
8G9A	Cooperative	1.55 (1.11,1.88)	4.20 (4.00,4.43)	5.46 (4.73,5.83)	4.02 (3.59,4.27)	1	0	0.869145
8G9G	Limit	1.31 (0.87,1.57)	4.48 (4.15,4.61)	5.79 (5.06,6.15)	4.02 (3.59,4.27)	1	0	1
8G9C	Limit	0.39 (-0.16,0.70)	4.46 (4.11,4.62)	4.84 (4.06,5.23)	4.02 (3.59,4.27)	1	0.159572	1
8G10A	Limit	3.99 (3.54,4.26)	4.48 (4.15,4.61)	8.46 (7.74,8.84)	4.44 (4.09,4.63)	1	0	1
8G10U	Limit	3.91 (3.47,4.20)	4.47 (4.13,4.61)	8.38 (7.65,8.76)	4.36 (4.00,4.54)	1	0	1
8G10C	Limit	4.01 (3.57,4.27)	4.48 (4.15,4.61)	8.49 (7.77,8.85)	4.47 (4.13,4.63)	1	0	0.995523
8G11A	Limit	1.08 (0.65,1.34)	4.48 (4.15,4.61)	5.56 (4.83,5.92)	4.02 (3.59,4.27)	1	0	1
8G11U	Limit	2.24 (1.80,2.50)	4.48 (4.15,4.61)	6.72 (6.00,7.08)	4.02 (3.59,4.27)	1	0	1
8G11C	Limit	2.02 (1.56,2.33)	4.42 (4.07,4.63)	6.45 (5.73,6.81)	4.02 (3.59,4.27)	1	0	1
8C9A	Cooperative	1.22 (0.67,1.70)	3.87 (3.40,4.22)	5.12 (4.38,5.52)	3.68 (3.22,3.96)	1	0	1
8C9G	Limit	1.12 (0.64,1.46)	4.31 (3.95,4.52)	5.44 (4.70,5.83)	3.68 (3.22,3.96)	1	0	1
8C9C	Cooperative	0.76 (0.43,1.09)	3.81 (3.61,4.02)	4.49 (3.71,4.92)	3.68 (3.22,3.96)	1	0.00198852	1
8C10A	Limit	3.65 (3.15,3.98)	4.47 (4.12,4.67)	8.12 (7.39,8.52)	4.44 (4.09,4.63)	1	0	1
8C10U	Limit	3.59 (3.11,3.91)	4.45 (4.10,4.61)	8.04 (7.30,8.44)	4.36 (4.00,4.54)	1	0	1
8C10C	Limit	3.67 (3.20,3.96)	4.48 (4.15,4.61)	8.15 (7.42,8.53)	4.47 (4.13,4.63)	1	0	0.995523
8C11A	Limit	0.75 (0.28,1.04)	4.48 (4.15,4.61)	5.22 (4.48,5.60)	3.68 (3.22,3.96)	1	0.00428687	1
8C11U	Limit	1.90 (1.43,2.20)	4.48 (4.15,4.61)	6.38 (5.64,6.76)	3.68 (3.22,3.96)	1	0	1
8C11C	Limit	1.64 (1.17,1.93)	4.48 (4.15,4.61)	6.11 (5.38,6.50)	3.68 (3.22,3.96)	1	0	1
9A10A	Limit	1.40 (1.03,1.62)	4.48 (4.15,4.61)	5.89 (5.20,6.21)	4.44 (4.09,4.63)	1	0	1
9A10U	Limit	1.32 (0.95,1.55)	4.47 (4.13,4.63)	5.80 (5.12,6.12)	4.36 (4.00,4.54)	1	0	1
9A10C	Limit	1.47 (1.08,1.74)	4.41 (4.05,4.65)	5.91 (5.23,6.22)	4.47 (4.13,4.63)	1	0	0.581273
9A11A	Additive	-0.04 (-0.43,0.23)	3.00 (2.63,3.23)	2.99 (2.31,3.29)	1.54 (1.20,1.69)	0.688252	1	1
9A11U	Additive	0.06 (-0.32,0.32)	4.06 (3.70,4.27)	4.14 (3.46,4.45)	2.70 (2.35,2.86)	1	0.624977	1
9A11C	Additive	0.21 (-0.18,0.50)	3.64 (3.27,3.88)	3.88 (3.20,4.18)	2.43 (2.09,2.59)	1	0.253757	1
9G10A	Limit	1.78 (1.41,2.03)	4.41 (4.05,4.61)	6.21 (5.52,6.52)	4.44 (4.09,4.63)	1	0	0.655131
9G10U	Limit	1.82 (1.44,2.11)	4.28 (3.90,4.51)	6.12 (5.45,6.43)	4.36 (4.00,4.54)	1	0	0.477226
9G10C	Limit	1.83 (1.46,2.08)	4.38 (4.03,4.59)	6.23 (5.56,6.53)	4.47 (4.13,4.63)	1	0	0.330465
9G11A	Synergistic	-0.78 (-1.14,-0.57)	4.07 (3.72,4.25)	3.31 (2.63,3.59)	1.76 (1.42,1.92)	0	1	1
9G11U	Cooperative	0.91 (0.55,1.15)	3.53 (3.17,3.72)	4.46 (3.78,4.76)	2.70 (2.35,2.86)	1	0	1
9G11C	Cooperative	0.66 (0.44,0.89)	3.69 (3.51,3.87)	4.20 (3.52,4.49)	2.43 (2.09,2.59)	1	0.000583211	1
9C10A	Limit	0.86 (0.36,1.10)	4.42 (4.08,4.56)	5.27 (4.53,5.60)	4.44 (4.09,4.63)	1	0.00324147	0.577621
9C10U	Rescue	1.24 (0.69,1.61)	3.92 (3.50,4.24)	5.18 (4.44,5.52)	4.36 (4.00,4.54)	1	0.000294205	0.0119371
9C10C	Limit	0.83 (0.33,1.07)	4.46 (4.12,4.63)	5.29 (4.55,5.61)	4.47 (4.13,4.63)	1	0.00324147	0.798495
9C11A	Additive	-0.01 (-0.51,0.20)	2.39 (2.05,2.54)	2.37 (1.63,2.68)	1.54 (1.20,1.69)	0.816159	0.924693	1
9C11U	Additive	0.53 (0.02,0.75)	3.17 (3.02,3.32)	3.53 (2.78,3.85)	2.70 (2.35,2.86)	1	0.0509004	1
9C11C	Cooperative	0.54 (0.04,0.77)	2.72 (2.38,2.88)	3.26 (2.53,3.58)	2.43 (2.09,2.59)	1	0.04158	1
10A11A	Limit	1.55 (1.19,1.78)	4.42 (4.08,4.59)	5.99 (5.30,6.29)	4.44 (4.09,4.63)	1	0	0.674027
10A11U	Limit	2.66 (2.30,2.86)	4.48 (4.15,4.61)	7.14 (6.46,7.45)	4.44 (4.09,4.63)	1	0	1
10A11C	Limit	2.39 (2.04,2.60)	4.48 (4.15,4.61)	6.88 (6.19,7.19)	4.44 (4.09,4.63)	1	0	1
10U11A	Limit	1.42 (1.06,1.61)	4.48 (4.15,4.61)	5.90 (5.23,6.20)	4.36 (4.00,4.54)	1	0	1
10U11U	Limit	2.58 (2.22,2.78)	4.48 (4.15,4.61)	7.06 (6.39,7.37)	4.36 (4.00,4.54)	1	0	1
10U11C	Limit	2.31 (1.95,2.51)	4.48 (4.15,4.61)	6.79 (6.11,7.10)	4.36 (4.00,4.54)	1	0	1
10C11A	Limit	1.60 (1.24,1.87)	4.39 (4.01,4.59)	6.01 (5.34,6.30)	4.47 (4.13,4.63)	1	0	0.380633
10C11U	Limit	2.68 (2.34,2.87)	4.48 (4.15,4.61)	7.17 (6.49,7.46)	4.47 (4.13,4.63)	1	0	0.995523
10C11C	Limit	2.42 (2.07,2.60)	4.48 (4.15,4.61)	6.90 (6.23,7.19)	4.47 (4.13,4.63)	1	0	0.995523
