## Supplemental_Materials for "Dissecting the energetic architecture within an RNA tertiary structural motif via high-throughput thermodynamic measurements": Shin-11ntR_Supplemental_Dataset_S3.xlsx

### Sheet: Sheet1
variant	GAAA Variance	GAAA p-value	GAAA # non-limit	GUAA Variance	GUAA p-value	GUAA # non-limit
Wild Type	N/A	N/A	N/A	0.26 ( 0.12, 0.69)	0.157541	5
1A	0.06 ( 0.02, 0.46)	0.365453	5	N/A	N/A	1
1A2A	0.31 ( 0.09, 1.49)	0.365453	3	N/A	N/A	0
1A2U	3.69 ( 2.53, 4.57)	0.0586	3	N/A	N/A	0
1A2G	N/A	N/A	0	N/A	N/A	0
1A3A	N/A	N/A	0	N/A	N/A	0
1A3G	N/A	N/A	0	N/A	N/A	0
1A3C	N/A	N/A	2	0.69 ( 0.4, 1.04)	0.0878436	5
1A4U	N/A	N/A	2	N/A	N/A	1
1A4G	0.07 ( 0.02, 0.48)	0.365453	5	N/A	N/A	0
1A4C	N/A	N/A	0	N/A	N/A	0
1A5U	N/A	N/A	0	N/A	N/A	0
1A5G	N/A	N/A	0	N/A	N/A	0
1A5C	0.08 ( 0.03, 0.48)	0.365453	5	N/A	N/A	1
1A6A	0.12 ( 0.03, 0.85)	0.365453	5	N/A	N/A	2
1A6U	0.12 ( 0.04, 0.6)	0.365453	5	N/A	N/A	0
1A6C	0.06 ( 0.02, 0.53)	0.365453	5	N/A	N/A	0
1A7A	0.23 ( 0.03, 0.72)	0.365453	3	N/A	N/A	0
1A7G	0.11 ( 0.04, 0.62)	0.365453	5	N/A	N/A	1
1A7C	0.14 ( 0.02, 0.52)	0.388593	3	N/A	N/A	0
1A8U	N/A	N/A	0	N/A	N/A	0
1A8G	N/A	N/A	0	N/A	N/A	0
1A8C	N/A	N/A	0	N/A	N/A	0
1A9A	0.15 ( 0.05, 0.52)	0.365453	5	N/A	N/A	0
1A9G	0.23 ( 0.07, 0.97)	0.365453	4	N/A	N/A	1
1A9C	0.09 ( 0.03, 0.58)	0.365453	5	N/A	N/A	0
1A10A	N/A	N/A	1	N/A	N/A	0
1A10U	0.34 ( 0.11, 0.82)	0.365453	4	N/A	N/A	0
1A10C	0.53 ( 0.34, 0.91)	0.365453	5	N/A	N/A	1
1A11A	0.14 ( 0.07, 0.63)	0.365453	5	N/A	N/A	1
1A11U	0.04 ( 0.01, 0.48)	0.435518	5	0.08 ( 0.01, 0.72)	0.308765	3
1A11C	0.05 ( 0.01, 0.6)	0.367745	5	N/A	N/A	0
1U	0.08 ( 0.02, 0.59)	0.365453	5	N/A	N/A	2
1U2A	0.27 ( 0.12, 0.85)	0.365453	5	N/A	N/A	2
1U2U	0.07 ( 0.01, 0.6)	0.365453	5	N/A	N/A	1
1U2G	0.05 ( 0, 0.62)	0.444653	3	N/A	N/A	0
1U3A	N/A	N/A	1	N/A	N/A	2
1U3G	N/A	N/A	1	N/A	N/A	2
1U3C	0.47 ( 0.27, 0.82)	0.365453	4	0.56 ( 0.41, 0.84)	0.0912333	5
1U4U	0.07 ( 0.01, 0.49)	0.36673	5	N/A	N/A	1
1U4G	0.08 ( 0.02, 0.63)	0.365453	5	N/A	N/A	0
1U4C	0.2 ( 0.07, 0.8)	0.365453	4	N/A	N/A	1
1U5U	N/A	N/A	1	0.41 ( 0.21, 0.84)	0.122606	4
1U5G	0.16 ( 0.04, 0.93)	0.365453	4	N/A	N/A	1
1U5C	0.06 ( 0.02, 0.58)	0.365453	5	0.23 ( 0.12, 0.6)	0.167038	5
1U6A	0.07 ( 0.02, 0.72)	0.365453	4	0.05 ( 0.01, 0.68)	0.355366	3
1U6U	0.04 ( 0.01, 0.6)	0.422608	4	0.22 ( 0.04, 0.74)	0.220119	4
1U6C	0.06 ( 0.02, 0.49)	0.36673	5	N/A	N/A	1
1U7A	0.06 ( 0.01, 0.62)	0.365453	5	0.19 ( 0.07, 0.69)	0.2142	3
1U7G	0.05 ( 0.01, 0.59)	0.372192	5	0.1 ( 0.01, 0.63)	0.344121	3
1U7C	0.05 ( 0.01, 0.55)	0.392598	4	N/A	N/A	2
1U8U	N/A	N/A	0	0.06 ( 0.01, 0.32)	0.4672	4
1U8G	N/A	N/A	2	N/A	N/A	2
1U8C	N/A	N/A	2	0.2 ( 0.06, 0.65)	0.235987	3
1U9A	1.02 ( 0.16, 2.03)	0.365453	5	N/A	N/A	1
1U9G	0.04 ( 0.01, 0.43)	0.469001	5	N/A	N/A	2
1U9C	0.09 ( 0.04, 0.56)	0.365453	5	N/A	N/A	2
1U10A	0.47 ( 0.3, 0.78)	0.365453	4	0.24 ( 0.07, 0.48)	0.290144	3
1U10U	0.41 ( 0.26, 0.82)	0.365453	5	0.36 ( 0.18, 0.75)	0.157824	3
1U10C	0.5 ( 0.36, 0.92)	0.365453	5	0.31 ( 0.16, 0.56)	0.170448	4
1U11A	0.01 ( 0, 0.09)	0.366128	4	N/A	N/A	2
1U11U	0.04 ( 0.01, 0.51)	0.39453	5	N/A	N/A	2
1U11C	0.1 ( 0.03, 0.59)	0.365453	5	N/A	N/A	0
1G	0.06 ( 0.02, 0.62)	0.365453	5	0.33 ( 0.17, 0.63)	0.140371	5
1G2A	0.4 ( 0.2, 1.03)	0.365453	5	N/A	N/A	1
1G2U	0.09 ( 0.02, 0.7)	0.365453	5	N/A	N/A	1
1G2G	0.66 ( 0.21, 3.33)	0.129757	3	0.54 ( 0.25, 0.98)	0.01904	3
1G3A	N/A	N/A	0	0.86 ( 0.62, 1.17)	0.080325	4
1G3G	N/A	N/A	1	0.76 ( 0.39, 1.15)	0.0949894	4
1G3C	N/A	N/A	2	0.43 ( 0.27, 0.72)	0.0964526	5
1G4U	0.09 ( 0.02, 0.6)	0.365453	5	0.53 ( 0.34, 0.81)	0.0949894	4
1G4G	0.09 ( 0.03, 0.58)	0.365453	5	0.63 ( 0.42, 0.92)	0.0931432	4
1G4C	N/A	N/A	1	N/A	N/A	1
1G5U	N/A	N/A	0	N/A	N/A	0
1G5G	0.06 ( 0.01, 0.63)	0.418153	3	N/A	N/A	2
1G5C	0.08 ( 0.02, 0.61)	0.365453	5	0.25 ( 0.1, 0.53)	0.198508	5
1G6A	0.08 ( 0.02, 0.63)	0.365453	5	0.47 ( 0.29, 0.73)	0.0949894	5
1G6U	0.09 ( 0.03, 0.58)	0.365453	5	0.55 ( 0.34, 0.83)	0.0949894	5
1G6C	0.07 ( 0.02, 0.63)	0.365453	5	0.53 ( 0.37, 0.77)	0.0949894	4
1G7A	0.06 ( 0.01, 0.48)	0.374571	5	0.54 ( 0.34, 0.84)	0.0931432	5
1G7G	0.16 ( 0.04, 0.71)	0.365453	5	0.55 ( 0.34, 0.84)	0.0931432	5
1G7C	0.08 ( 0.02, 0.61)	0.365453	5	0.44 ( 0.04, 0.95)	0.241251	3
1G8U	N/A	N/A	0	N/A	N/A	0
1G8G	N/A	N/A	0	0.19 ( 0.01, 0.73)	0.332052	3
1G8C	N/A	N/A	0	0.34 ( 0.19, 0.63)	0.157824	5
1G9A	0.04 ( 0.01, 0.52)	0.392598	5	0.75 ( 0.47, 1.07)	0.0912333	4
1G9G	0.25 ( 0.08, 0.92)	0.365453	5	0.5 ( 0.03, 0.9)	0.235739	3
1G9C	0.08 ( 0.03, 0.58)	0.365453	5	0.49 ( 0.3, 0.77)	0.105565	4
1G10A	0.34 ( 0.06, 0.69)	0.365453	3	0.34 ( 0.19, 0.57)	0.146088	5
1G10U	0.42 ( 0.27, 0.79)	0.365453	5	N/A	N/A	0
1G10C	0.59 ( 0.4, 1.09)	0.365453	5	N/A	N/A	1
1G11A	0.08 ( 0.02, 0.61)	0.365453	5	N/A	N/A	0
1G11U	0.04 ( 0.01, 0.56)	0.390667	5	N/A	N/A	2
1G11C	0.03 ( 0.01, 0.1)	0.365453	4	0.2 ( 0.07, 0.43)	0.0667561	3
2A	0.15 ( 0.04, 0.94)	0.365453	4	N/A	N/A	2
2A3A	N/A	N/A	2	N/A	N/A	1
2A3G	N/A	N/A	1	1.06 ( 0.62, 1.51)	0.01904	3
2A3C	N/A	N/A	0	N/A	N/A	2
2A4U	N/A	N/A	0	N/A	N/A	0
2A4G	N/A	N/A	1	0.18 ( 0.02, 0.55)	0.339098	3
2A4C	N/A	N/A	0	N/A	N/A	0
2A5U	N/A	N/A	1	N/A	N/A	0
2A5G	N/A	N/A	0	N/A	N/A	1
2A5C	0.14 ( 0.04, 0.85)	0.365453	5	N/A	N/A	0
2A6A	0.37 ( 0.05, 1.84)	0.365453	5	N/A	N/A	2
2A6U	0.11 ( 0.02, 0.71)	0.365453	4	N/A	N/A	0
2A6C	0.09 ( 0.03, 0.57)	0.365453	5	N/A	N/A	0
2A7A	N/A	N/A	2	N/A	N/A	2
2A7G	0.13 ( 0, 1.68)	0.375435	3	N/A	N/A	0
2A7C	N/A	N/A	1	N/A	N/A	1
2A8U	N/A	N/A	0	N/A	N/A	0
2A8G	N/A	N/A	1	N/A	N/A	0
2A8C	N/A	N/A	0	N/A	N/A	1
2A9A	0.31 ( 0.11, 0.82)	0.365453	3	N/A	N/A	0
2A9G	0.1 ( 0.03, 0.57)	0.365453	5	N/A	N/A	0
2A9C	0.11 ( 0.02, 0.71)	0.365453	4	N/A	N/A	1
2A10A	N/A	N/A	0	N/A	N/A	0
2A10U	N/A	N/A	0	N/A	N/A	0
2A10C	N/A	N/A	0	N/A	N/A	0
2A11A	N/A	N/A	0	N/A	N/A	0
2A11U	N/A	N/A	1	N/A	N/A	0
2A11C	N/A	N/A	1	N/A	N/A	0
2U	0.17 ( 0.04, 0.75)	0.365453	5	0.38 ( 0.23, 0.75)	0.127286	4
2U3A	N/A	N/A	2	N/A	N/A	1
2U3G	N/A	N/A	2	N/A	N/A	0
2U3C	N/A	N/A	1	N/A	N/A	1
2U4U	N/A	N/A	2	N/A	N/A	0
2U4G	N/A	N/A	2	N/A	N/A	1
2U4C	0.72 ( 0.41, 1.21)	0.365453	4	N/A	N/A	0
2U5U	N/A	N/A	0	N/A	N/A	2
2U5G	N/A	N/A	1	0.15 ( 0.03, 0.39)	0.355153	3
2U5C	0.11 ( 0.05, 0.59)	0.365453	5	0.26 ( 0.11, 0.55)	0.217938	4
2U6A	0.32 ( 0.12, 0.62)	0.317417	3	0.27 ( 0.08, 0.77)	0.182376	4
2U6U	0.08 ( 0.02, 0.62)	0.365453	5	N/A	N/A	2
2U6C	0.12 ( 0.03, 0.65)	0.365453	5	N/A	N/A	0
2U7A	N/A	N/A	2	N/A	N/A	2
2U7G	0.07 ( 0.01, 0.61)	0.365453	5	N/A	N/A	1
2U7C	N/A	N/A	2	0.12 ( 0.01, 0.4)	0.385641	3
2U8U	N/A	N/A	0	N/A	N/A	2
2U8G	N/A	N/A	0	N/A	N/A	1
2U8C	N/A	N/A	0	0.22 ( 0.05, 0.5)	0.308656	3
2U9A	0.2 ( 0.05, 0.87)	0.365453	3	N/A	N/A	0
2U9G	0.58 ( 0.13, 1.96)	0.365453	5	N/A	N/A	0
2U9C	0.22 ( 0.06, 0.85)	0.365453	5	N/A	N/A	0
2U10A	0.04 ( 0.01, 0.58)	0.39453	4	N/A	N/A	2
2U10U	0.45 ( 0.11, 1.05)	0.26077	3	N/A	N/A	0
2U10C	0.48 ( 0.29, 1.1)	0.365453	4	N/A	N/A	0
2U11A	0.26 ( 0.13, 0.73)	0.365453	5	N/A	N/A	0
2U11U	0.49 ( 0.33, 1.04)	0.365453	5	N/A	N/A	0
2U11C	0.39 ( 0.23, 1)	0.365453	5	N/A	N/A	0
2G	N/A	N/A	2	N/A	N/A	0
2G3A	N/A	N/A	0	N/A	N/A	0
2G3G	N/A	N/A	0	N/A	N/A	0
2G3C	0.34 ( 0.07, 0.87)	0.365453	3	N/A	N/A	1
2G4U	N/A	N/A	2	N/A	N/A	0
2G4G	0.6 ( 0.26, 1.26)	0.365453	3	N/A	N/A	1
2G4C	N/A	N/A	1	0.38 ( 0.19, 0.74)	0.143282	4
2G5U	N/A	N/A	0	N/A	N/A	0
2G5G	N/A	N/A	0	N/A	N/A	0
2G5C	N/A	N/A	1	N/A	N/A	0
2G6A	N/A	N/A	0	N/A	N/A	0
2G6U	N/A	N/A	2	N/A	N/A	2
2G6C	0.13 ( 0.04, 0.61)	0.365453	5	N/A	N/A	1
2G7A	N/A	N/A	0	N/A	N/A	1
2G7G	N/A	N/A	0	N/A	N/A	2
2G7C	N/A	N/A	2	N/A	N/A	1
2G8U	N/A	N/A	0	N/A	N/A	0
2G8G	N/A	N/A	0	N/A	N/A	0
2G8C	N/A	N/A	0	N/A	N/A	0
2G9A	N/A	N/A	0	N/A	N/A	0
2G9G	N/A	N/A	0	N/A	N/A	1
2G9C	0.2 ( 0.08, 0.8)	0.365453	5	N/A	N/A	1
2G10A	0.24 ( 0.03, 0.64)	0.365453	3	N/A	N/A	1
2G10U	0.12 ( 0.04, 0.38)	0.365453	5	0.08 ( 0.01, 0.42)	0.434124	3
2G10C	0.19 ( 0.07, 0.7)	0.365453	3	N/A	N/A	2
2G11A	0.56 ( 0.33, 1.34)	0.365453	5	N/A	N/A	1
2G11U	0.83 ( 0.43, 1.49)	0.320046	5	N/A	N/A	1
2G11C	N/A	N/A	2	N/A	N/A	1
3A	N/A	N/A	1	0.98 ( 0.61, 1.51)	0.0868259	3
3A4U	N/A	N/A	0	0.66 ( 0.39, 1.08)	0.0949894	3
3A4G	N/A	N/A	1	N/A	N/A	2
3A4C	0.27 ( 0.05, 0.77)	0.365453	4	0.35 ( 0.11, 0.75)	0.199504	4
3A5U	N/A	N/A	1	N/A	N/A	1
3A5G	N/A	N/A	0	0.44 ( 0.02, 0.85)	0.248298	3
3A5C	N/A	N/A	2	0.35 ( 0.02, 0.75)	0.272157	3
3A6A	N/A	N/A	2	N/A	N/A	2
3A6U	N/A	N/A	1	N/A	N/A	2
3A6C	N/A	N/A	1	0.67 ( 0.35, 1.37)	0.0949894	3
3A7A	N/A	N/A	0	N/A	N/A	2
3A7G	N/A	N/A	2	N/A	N/A	2
3A7C	N/A	N/A	1	N/A	N/A	2
3A8U	N/A	N/A	0	N/A	N/A	1
3A8G	0.41 ( 0.04, 0.78)	0.365453	3	0.45 ( 0.04, 0.9)	0.24045	3
3A8C	0.4 ( 0.21, 0.66)	0.129757	3	0.98 ( 0.69, 1.3)	0.00793333	4
3A9A	N/A	N/A	1	N/A	N/A	2
3A9G	N/A	N/A	2	N/A	N/A	2
3A9C	0.61 ( 0.26, 1.1)	0.129757	3	N/A	N/A	2
3A10A	N/A	N/A	0	N/A	N/A	1
3A10U	N/A	N/A	1	N/A	N/A	1
3A10C	N/A	N/A	0	N/A	N/A	0
3A11A	N/A	N/A	0	N/A	N/A	0
3A11U	N/A	N/A	0	N/A	N/A	0
3A11C	N/A	N/A	0	N/A	N/A	0
3G	N/A	N/A	2	0.73 ( 0.49, 1.07)	0.0789957	5
3G4U	N/A	N/A	2	0.29 ( 0.08, 0.6)	0.24045	4
3G4G	N/A	N/A	1	0.37 ( 0.14, 0.72)	0.202947	4
3G4C	0.16 ( 0.01, 0.87)	0.365453	3	0.73 ( 0.45, 1.08)	0.0816667	5
3G5U	N/A	N/A	0	0.46 ( 0.28, 0.85)	0.0949894	5
3G5G	N/A	N/A	2	0.29 ( 0.05, 0.63)	0.277449	3
3G5C	0.33 ( 0.15, 0.87)	0.365453	4	0.67 ( 0.46, 0.97)	0.0912333	4
3G6A	0.51 ( 0.11, 1.73)	0.365453	4	0.5 ( 0.29, 0.85)	0.0949894	5
3G6U	N/A	N/A	1	0.81 ( 0.49, 1.23)	0.01904	4
3G6C	N/A	N/A	2	0.72 ( 0.38, 1.15)	0.0949894	4
3G7A	0.25 ( 0.09, 0.71)	0.365453	3	0.64 ( 0.41, 1.26)	0.0912333	4
3G7G	0.26 ( 0.1, 1)	0.365453	3	0.45 ( 0.06, 0.76)	0.24045	3
3G7C	0.24 ( 0.06, 1.27)	0.365453	3	0.71 ( 0.38, 1.16)	0.0949894	3
3G8U	N/A	N/A	0	0.57 ( 0.31, 1.47)	0.0949894	4
3G8G	N/A	N/A	1	0.35 ( 0.11, 0.85)	0.179394	4
3G8C	0.43 ( 0.26, 0.7)	0.129757	3	0.84 ( 0.62, 1.1)	0.01904	3
3G9A	N/A	N/A	0	N/A	N/A	0
3G9G	N/A	N/A	1	0.72 ( 0.46, 1.05)	0.0912333	4
3G9C	N/A	N/A	0	0.52 ( 0.2, 1.78)	0.122606	3
3G10A	N/A	N/A	0	N/A	N/A	0
3G10U	N/A	N/A	0	N/A	N/A	1
3G10C	N/A	N/A	0	N/A	N/A	0
3G11A	N/A	N/A	0	N/A	N/A	0
3G11U	N/A	N/A	0	N/A	N/A	1
3G11C	N/A	N/A	0	N/A	N/A	0
3C	N/A	N/A	2	0.46 ( 0.27, 0.84)	0.106243	5
3C4U	N/A	N/A	0	0.75 ( 0.47, 1.1)	0.0335364	3
3C4G	N/A	N/A	2	0.4 ( 0.03, 0.81)	0.250412	3
3C4C	N/A	N/A	2	0.15 ( 0.02, 0.37)	0.371341	3
3C5U	0.27 ( 0.02, 1.18)	0.365453	3	0.56 ( 0.37, 0.84)	0.0912333	5
3C5G	N/A	N/A	2	0.25 ( 0.02, 0.57)	0.304384	3
3C5C	0.28 ( 0.08, 0.78)	0.365453	4	0.53 ( 0.33, 0.84)	0.0931432	5
3C6A	N/A	N/A	2	0.48 ( 0.17, 0.84)	0.036176	3
3C6U	0.47 ( 0.16, 1.62)	0.365453	5	1 ( 0.69, 1.43)	0.0552774	5
3C6C	0.2 ( 0.05, 0.69)	0.365453	5	0.21 ( 0.02, 0.69)	0.315297	3
3C7A	0.16 ( 0.06, 0.56)	0.365453	4	0.39 ( 0.25, 0.83)	0.121975	4
3C7G	0.23 ( 0.06, 0.51)	0.317417	3	0.95 ( 0.73, 1.23)	0.00793333	4
3C7C	N/A	N/A	2	0.4 ( 0.19, 0.69)	0.0341478	3
3C8U	N/A	N/A	0	0.25 ( 0.12, 0.56)	0.18948	4
3C8G	0.2 ( 0.08, 0.6)	0.365453	4	0.2 ( 0.09, 0.6)	0.205499	4
3C8C	0.71 ( 0.47, 1.3)	0.365453	4	1.14 ( 0.88, 1.44)	0.00595	4
3C9A	N/A	N/A	1	0.27 ( 0.03, 0.64)	0.295785	3
3C9G	N/A	N/A	2	N/A	N/A	2
3C9C	0.48 ( 0.3, 0.72)	0.365453	4	0.72 ( 0.48, 1.04)	0.0931432	4
3C10A	N/A	N/A	0	N/A	N/A	0
3C10U	N/A	N/A	1	N/A	N/A	1
3C10C	N/A	N/A	0	N/A	N/A	0
3C11A	N/A	N/A	0	N/A	N/A	0
3C11U	N/A	N/A	0	N/A	N/A	0
3C11C	N/A	N/A	0	N/A	N/A	0
4U	0.1 ( 0.03, 0.66)	0.365453	4	0.47 ( 0.29, 0.75)	0.0949894	5
4U5U	0.18 ( 0.06, 0.71)	0.365453	5	0.17 ( 0.03, 0.4)	0.334031	4
4U5G	0.09 ( 0.02, 0.82)	0.365453	4	0.33 ( 0.03, 0.71)	0.272877	3
4U5C	0.08 ( 0.02, 0.69)	0.365453	5	0.33 ( 0.2, 0.58)	0.139638	5
4U6A	0.15 ( 0.04, 0.73)	0.365453	4	0.26 ( 0.11, 0.86)	0.170448	4
4U6U	0.05 ( 0.01, 0.39)	0.365453	3	0.21 ( 0.05, 0.48)	0.0857698	3
4U6C	0.05 ( 0.01, 0.45)	0.392598	5	0.46 ( 0.28, 0.76)	0.0949894	5
4U7A	0.12 ( 0.03, 0.71)	0.365453	5	0.27 ( 0.14, 0.5)	0.17402	5
4U7G	0.13 ( 0.03, 0.41)	0.371212	4	0.25 ( 0.09, 0.59)	0.227852	4
4U7C	0.06 ( 0.01, 0.2)	0.365453	3	N/A	N/A	2
4U8U	0.11 ( 0.02, 0.79)	0.365453	4	0.29 ( 0.12, 0.63)	0.167038	5
4U8G	0.1 ( 0.02, 0.68)	0.365453	5	0.27 ( 0.06, 0.7)	0.264482	4
4U8C	0.14 ( 0.04, 0.78)	0.365453	5	N/A	N/A	2
4U9A	N/A	N/A	1	0.61 ( 0.36, 0.94)	0.0544	3
4U9G	N/A	N/A	1	0.64 ( 0.38, 1.03)	0.0912333	4
4U9C	0.2 ( 0.07, 0.89)	0.365453	5	0.32 ( 0.17, 0.57)	0.05474	4
4U10A	N/A	N/A	1	N/A	N/A	1
4U10U	N/A	N/A	0	N/A	N/A	0
4U10C	N/A	N/A	0	N/A	N/A	0
4U11A	N/A	N/A	2	0.24 ( 0.07, 0.69)	0.218786	3
4U11U	N/A	N/A	2	N/A	N/A	1
4U11C	N/A	N/A	2	N/A	N/A	1
4G	0.06 ( 0.01, 0.68)	0.365453	4	0.37 ( 0.2, 0.71)	0.145656	4
4G5U	0.04 ( 0, 0.65)	0.405017	4	0.22 ( 0.08, 0.64)	0.175041	5
4G5G	0.1 ( 0.01, 0.85)	0.365453	4	0.53 ( 0.34, 0.98)	0.0949894	4
4G5C	0.04 ( 0.01, 0.56)	0.414086	5	0.38 ( 0.22, 0.65)	0.122606	5
4G6A	0.05 ( 0.01, 0.5)	0.390667	5	0.49 ( 0.32, 0.74)	0.0949894	5
4G6U	0.09 ( 0.02, 0.85)	0.365453	3	0.41 ( 0.23, 0.84)	0.13838	3
4G6C	0.07 ( 0.02, 0.65)	0.365453	4	0.56 ( 0.34, 0.87)	0.0949894	4
4G7A	0.05 ( 0.01, 0.26)	0.365453	4	0.54 ( 0.26, 0.88)	0.0272	4
4G7G	0.09 ( 0.03, 0.56)	0.365453	5	0.28 ( 0.14, 0.57)	0.182912	5
4G7C	0.09 ( 0.01, 0.63)	0.376632	4	0.48 ( 0.22, 0.91)	0.105565	5
4G8U	0.16 ( 0.01, 1.67)	0.365453	3	0.35 ( 0.18, 0.88)	0.122606	5
4G8G	0.19 ( 0.04, 0.52)	0.365453	4	0.83 ( 0.61, 1.07)	0.0730227	5
4G8C	0.07 ( 0.01, 0.2)	0.365453	4	0.2 ( 0.06, 0.44)	0.0667561	3
4G9A	N/A	N/A	2	0.18 ( 0.03, 0.89)	0.227852	3
4G9G	N/A	N/A	0	0.41 ( 0.1, 0.83)	0.20677	4
4G9C	0.17 ( 0.03, 0.98)	0.365453	4	0.61 ( 0.39, 1.12)	0.0912333	5
4G10A	N/A	N/A	0	N/A	N/A	0
4G10U	N/A	N/A	0	N/A	N/A	0
4G10C	N/A	N/A	0	N/A	N/A	1
4G11A	0.07 ( 0.01, 0.67)	0.371212	4	N/A	N/A	2
4G11U	0.52 ( 0.19, 1.12)	0.365453	4	N/A	N/A	1
4G11C	N/A	N/A	2	N/A	N/A	0
4C	0.1 ( 0.03, 0.68)	0.365453	5	0.52 ( 0.34, 0.82)	0.0931432	5
4C5U	0.24 ( 0.09, 0.62)	0.365453	4	1.02 ( 0.79, 1.3)	0.0667561	4
4C5G	0.05 ( 0.01, 0.35)	0.4761	5	0.72 ( 0.51, 1.1)	0.0851308	4
4C5C	0.26 ( 0.03, 1.19)	0.365453	5	0.35 ( 0.19, 0.82)	0.136764	4
4C6A	0.02 ( 0, 0.12)	0.365453	3	0.9 ( 0.6, 1.22)	0.00595	3
4C6U	0.08 ( 0.02, 0.43)	0.371212	5	0.82 ( 0.55, 1.16)	0.0691333	5
4C6C	0.08 ( 0.02, 0.86)	0.365453	3	0.22 ( 0.05, 0.74)	0.228023	4
4C7A	0.09 ( 0.02, 0.57)	0.365453	5	0.77 ( 0.5, 1.18)	0.0708465	5
4C7G	0.06 ( 0.01, 0.68)	0.365453	4	0.55 ( 0.35, 0.87)	0.0949894	4
4C7C	0.32 ( 0.02, 1.42)	0.365453	3	N/A	N/A	2
4C8U	0.3 ( 0.16, 0.67)	0.365453	5	0.76 ( 0.56, 1.02)	0.0760565	5
4C8G	0.11 ( 0.03, 0.75)	0.365453	5	0.44 ( 0.28, 0.7)	0.105565	5
4C8C	0.08 ( 0.02, 0.51)	0.365453	5	0.61 ( 0.37, 0.96)	0.0931432	4
4C9A	0.35 ( 0.16, 0.74)	0.365453	4	0.85 ( 0.59, 1.2)	0.0667561	5
4C9G	N/A	N/A	0	0.55 ( 0.31, 0.94)	0.0949894	5
4C9C	0.63 ( 0.34, 1.34)	0.365453	5	0.61 ( 0.34, 1.1)	0.0912333	5
4C10A	N/A	N/A	0	N/A	N/A	1
4C10U	0.23 ( 0.06, 0.65)	0.365453	3	N/A	N/A	1
4C10C	N/A	N/A	1	N/A	N/A	0
4C11A	N/A	N/A	0	N/A	N/A	0
4C11U	N/A	N/A	0	N/A	N/A	0
4C11C	N/A	N/A	0	N/A	N/A	1
5U	0.2 ( 0.06, 0.6)	0.365453	5	0.55 ( 0.36, 1)	0.0949894	4
5U6A	N/A	N/A	1	0.26 ( 0.1, 0.5)	0.0620242	3
5U6U	0.15 ( 0.04, 0.8)	0.365453	5	N/A	N/A	2
5U6C	0.06 ( 0.01, 0.62)	0.365453	4	0.54 ( 0.34, 0.96)	0.0949894	4
5U7A	0.1 ( 0.02, 0.55)	0.365453	5	0.41 ( 0.24, 0.79)	0.104522	5
5U7G	0.08 ( 0.02, 0.62)	0.365453	5	0.43 ( 0.22, 0.91)	0.100896	5
5U7C	N/A	N/A	0	N/A	N/A	1
5U8U	0.07 ( 0.01, 0.4)	0.428436	4	0.42 ( 0.25, 0.72)	0.13195	4
5U8G	N/A	N/A	2	0.31 ( 0.15, 0.96)	0.140371	4
5U8C	0.11 ( 0.03, 0.51)	0.365453	5	0.41 ( 0.24, 0.8)	0.115439	4
5U9A	0.13 ( 0.02, 0.87)	0.365453	4	0.78 ( 0.52, 1.28)	0.0816667	4
5U9G	0.09 ( 0.03, 0.5)	0.365453	5	0.21 ( 0.05, 0.47)	0.0912333	3
5U9C	0.11 ( 0.03, 0.44)	0.365453	5	0.4 ( 0.06, 0.87)	0.247313	3
5U10A	N/A	N/A	0	0.52 ( 0.28, 0.86)	0.01904	3
5U10U	N/A	N/A	0	N/A	N/A	0
5U10C	N/A	N/A	0	N/A	N/A	0
5U11A	N/A	N/A	2	N/A	N/A	1
5U11U	N/A	N/A	0	N/A	N/A	1
5U11C	N/A	N/A	0	N/A	N/A	1
5G	0.5 ( 0.15, 1.33)	0.365453	5	0.94 ( 0.65, 1.35)	0.0667561	5
5G6A	0.19 ( 0.04, 0.85)	0.365453	5	0.63 ( 0.41, 1.1)	0.0912333	5
5G6U	0.17 ( 0.03, 0.73)	0.365453	4	0.42 ( 0.07, 1.05)	0.222788	3
5G6C	0.32 ( 0.05, 1.66)	0.365453	5	N/A	N/A	2
5G7A	0.22 ( 0.08, 0.77)	0.365453	4	0.43 ( 0.19, 0.78)	0.13255	4
5G7G	0.04 ( 0.01, 0.14)	0.365453	4	0.62 ( 0.43, 0.86)	0.01904	4
5G7C	0.09 ( 0.01, 0.63)	0.365453	4	0.62 ( 0.35, 1.11)	0.0949894	3
5G8U	0.18 ( 0.03, 0.84)	0.365453	5	0.26 ( 0.09, 0.61)	0.17402	5
5G8G	0.4 ( 0.08, 2.61)	0.365453	3	0.53 ( 0.35, 0.79)	0.0949894	5
5G8C	N/A	N/A	2	0.43 ( 0.24, 1.03)	0.099753	5
5G9A	0.08 ( 0.01, 0.59)	0.378027	3	0.51 ( 0.24, 0.89)	0.140371	4
5G9G	N/A	N/A	2	0.42 ( 0.05, 0.86)	0.242852	3
5G9C	0.04 ( 0.01, 0.12)	0.365453	4	0.86 ( 0.57, 1.2)	0.00793333	3
5G10A	N/A	N/A	0	N/A	N/A	1
	N/A	N/A	0		N/A	0
	N/A	N/A	0		N/A	0
	0.31 ( 0.15, 0.64)	0.365453	4		N/A	0
	N/A	N/A	0		N/A	0
	N/A	N/A	2		N/A	1
	0.07 ( 0.01, 0.65)	0.365453	5		0.137835	5
	0.08 ( 0.02, 0.75)	0.365453	4		0.165417	4
	0.03 ( 0, 0.12)	0.365453	4		0.00595	3
	0.04 ( 0.01, 0.54)	0.39453	5		0.140371	4
	0.09 ( 0.02, 0.59)	0.365453	5		0.157824	5
	0.06 ( 0.01, 0.62)	0.365453	5		0.0949894	5
	0.12 ( 0.01, 1.03)	0.365453	3		0	3
	0.14 ( 0.03, 0.74)	0.365453	4		0.0912333	4
	0.46 ( 0.07, 1.66)	0.365453	3		0.150267	4
	0.59 ( 0.22, 1.11)	0.365453	4		0.152845	5
	0.05 ( 0.02, 0.12)	0.365453	4		0.0158667	4
	0.06 ( 0.01, 0.64)	0.365453	5		0.0949894	5
	0.08 ( 0.03, 0.61)	0.365453	5		0.139638	5
	N/A	N/A	0		N/A	2
	N/A	N/A	2		N/A	0
	0.3 ( 0.16, 0.7)	0.365453	3		N/A	0
	0.03 ( 0, 0.51)	0.44836	5		N/A	2
	0.08 ( 0.03, 0.49)	0.365453	5		N/A	1
	0.06 ( 0.01, 0.64)	0.365453	5		N/A	2
	0.06 ( 0.01, 0.61)	0.365453	5		0.254017	5
	0.09 ( 0.02, 0.73)	0.365453	5		0.174116	5
	0.04 ( 0.01, 0.12)	0.365453	4		0.0357	4
	0.01 ( 0, 0.07)	0.392598	3		N/A	2
	N/A	N/A	2		N/A	2
	0.19 ( 0.04, 0.66)	0.365453	4		0.0587563	5
	N/A	N/A	2		N/A	2
	0.09 ( 0.01, 0.73)	0.365453	4		0.182193	4
	0.08 ( 0.02, 0.19)	0.365453	4		0.01904	4
	0.02 ( 0, 0.07)	0.365453	3		0.0665	3
	N/A	N/A	1		N/A	2
	0.49 ( 0.22, 0.96)	0.365453	3		N/A	0
	N/A	N/A	2		N/A	0
	0.06 ( 0.01, 0.46)	0.392598	5		0.259442	3
	0.05 ( 0.01, 0.47)	0.428436	4		0.222988	3
	0.05 ( 0.01, 0.53)	0.376632	5		N/A	2
	0.09 ( 0.04, 0.46)	0.365453	5		0.0931432	4
	0.06 ( 0.01, 0.83)	0.365453	3		0.187475	3
	0.05 ( 0.01, 0.64)	0.392598	5		0.0949894	5
	0.09 ( 0.03, 0.41)	0.365453	5		0.124328	5
	0.07 ( 0.01, 0.54)	0.405017	3		0.108233	4
	0.26 ( 0.02, 2.21)	0.365453	3		0.139638	4
	N/A	N/A	1		N/A	2
	0.01 ( 0, 0.08)	0.375435	3		0.01904	3
	0.07 ( 0.01, 0.58)	0.365453	3		N/A	1
	0.03 ( 0.01, 0.52)	0.428436	4		0.105565	4
	0.2 ( 0.09, 0.58)	0.365453	4		N/A	2
	N/A	N/A	1		N/A	2
	0.7 ( 0.2, 1.74)	0.365453	3		0.143758	3
	0.07 ( 0.01, 0.44)	0.393317	5		0.0912333	3
	0.18 ( 0.06, 0.49)	0.365453	5		N/A	2
	0.11 ( 0.03, 0.58)	0.365453	5		0.0384462	4
	0.09 ( 0.01, 0.7)	0.365453	5		0.157824	4
	0.07 ( 0.02, 0.63)	0.365453	5		0.206351	5
	0.42 ( 0.03, 3.94)	0.365453	4		0.146088	3
	0.06 ( 0.01, 0.38)	0.439907	5		0.205499	5
	0.12 ( 0.01, 0.47)	0.365453	3		N/A	2
	0.11 ( 0.03, 0.62)	0.365453	4		0.0934585	4
	0.06 ( 0.01, 0.45)	0.392598	5		0.0396667	3
	1.24 ( 0.02, 2.58)	0.365453	4		0.102058	3
	0.09 ( 0.02, 0.67)	0.365453	4		N/A	2
	0.04 ( 0, 0.57)	0.414086	5		0.100124	4
	0.28 ( 0.15, 0.67)	0.365453	5		N/A	1
	N/A	N/A	2		N/A	0
	0.21 ( 0.07, 0.89)	0.365453	3		N/A	0
	0.05 ( 0.01, 0.53)	0.385329	5		N/A	1
	0.07 ( 0.02, 0.53)	0.36673	5		N/A	0
	0.06 ( 0.01, 0.58)	0.365453	5		N/A	0
	0.03 ( 0, 0.58)	0.444653	4		0.182912	4
	0.22 ( 0.05, 0.84)	0.365453	5		0.0745733	4
	0.15 ( 0.05, 0.51)	0.365453	5		0.0949894	5
	0.39 ( 0.15, 1.1)	0.365453	4		0.0667561	4
	1.07 ( 0.13, 3.51)	0.365453	5		0.170448	4
	0.18 ( 0.04, 0.65)	0.365453	4		0.0949894	4
	0.06 ( 0.01, 0.59)	0.39453	4		0.124328	4
	N/A	N/A	0		N/A	1
	N/A	N/A	0		N/A	0
	N/A	N/A	1		N/A	2
	N/A	N/A	2		N/A	2
	N/A	N/A	0		N/A	1
	N/A	N/A	2		N/A	2
	0.06 ( 0.01, 0.62)	0.36673	5		0.172692	5
	0.15 ( 0.04, 0.61)	0.365453	4		0.0901	5
	0.1 ( 0.02, 0.69)	0.365453	3		0.0949894	3
	0.61 ( 0.35, 1.07)	0.129757	4		0.05474	5
	0.33 ( 0.04, 1.06)	0.365453	4		0.0158667	4
	0.06 ( 0.01, 0.47)	0.382154	5		0.0667561	5
	0.08 ( 0.02, 0.69)	0.365453	5		0.268774	5
	N/A	N/A	0		N/A	1
	N/A	N/A	0		N/A	0
	N/A	N/A	1		N/A	0
	0.06 ( 0.02, 0.56)	0.365453	5		0.251147	3
	0.07 ( 0.01, 0.62)	0.365453	5		N/A	0
	0.1 ( 0.03, 0.62)	0.365453	5		N/A	0
	N/A	N/A	2		N/A	2
	N/A	N/A	1		N/A	1
	N/A	N/A	1		N/A	2
	N/A	N/A	2		N/A	2
	0.63 ( 0.27, 1.07)	0.1172	3		0.0912333	5
	0.13 ( 0.03, 0.53)	0.365453	5		0.157824	4
	0.94 ( 0.04, 3.19)	0.365453	3		0.0912333	3
	N/A	N/A	1		N/A	1
	N/A	N/A	0		N/A	1
	N/A	N/A	0		N/A	0
	0.16 ( 0.02, 1.6)	0.365453	5		N/A	0
	N/A	N/A	2		N/A	0
	0.19 ( 0.06, 0.54)	0.365453	5		N/A	1
	N/A	N/A	1		0.00793333	3
	0.14 ( 0.01, 0.75)	0.381701	3		0.18948	4
	N/A	N/A	1		0.206351	4
	N/A	N/A	1		0.276648	3
	N/A	N/A	0		0.325756	3
	N/A	N/A	0		N/A	1
	N/A	N/A	1		N/A	0
	N/A	N/A	0		N/A	1
	N/A	N/A	0		N/A	1
	N/A	N/A	0		N/A	0
	0.5 ( 0.2, 1.57)	0.365453	3		0.104522	4
	0.38 ( 0.16, 0.7)	0.139175	3		0.00793333	3
	N/A	N/A	0		0.182912	4
	N/A	N/A	1		N/A	2
	N/A	N/A	0		N/A	1
	N/A	N/A	1		N/A	0
	N/A	N/A	0		N/A	0
	N/A	N/A	0		N/A	0
	N/A	N/A	0		N/A	0
	N/A	N/A	2		N/A	1
	0.29 ( 0.1, 1.26)	0.365453	5		0.0949894	4
	0.73 ( 0.22, 1.87)	0.365453	4		0.0949894	5
	N/A	N/A	2		0.0931432	4
	N/A	N/A	2		N/A	2
	N/A	N/A	1		N/A	1
	N/A	N/A	1		N/A	1
	N/A	N/A	0		N/A	0
	N/A	N/A	0		N/A	1
	N/A	N/A	0		N/A	0
	N/A	N/A	0		N/A	0
	0.1 ( 0.03, 0.67)	0.365453	5		0.0912333	5
	N/A	N/A	0		N/A	0
	N/A	N/A	1		N/A	0
	0.3 ( 0.07, 0.69)	0.365453	3		N/A	1
	0.09 ( 0.02, 0.59)	0.365453	5		N/A	2
	0.13 ( 0.02, 0.64)	0.365453	3		N/A	2
	0.19 ( 0.05, 0.91)	0.365453	5		N/A	0
	0.06 ( 0.01, 0.56)	0.365453	5		0.266471	3
	N/A	N/A	2		0.0158667	3
	0.34 ( 0.16, 0.9)	0.365453	4		0.0816667	5
	0.11 ( 0.01, 0.4)	0.428436	3		0.234412	3
	0.16 ( 0.04, 1.01)	0.365453	3		0.385641	3
	0.51 ( 0.33, 0.96)	0.365453	4		N/A	1
	0.34 ( 0.2, 0.52)	0.250678	4		N/A	1
	0.05 ( 0, 0.66)	0.405017	5		0.169938	5
	N/A	N/A	1		N/A	1
	0.39 ( 0.14, 0.9)	0.365453	4		N/A	1
	N/A	N/A	1		N/A	1
	0.04 ( 0.01, 0.5)	0.405017	5		0.290231	3
	0.03 ( 0.01, 0.1)	0.365453	4		N/A	1
	0.07 ( 0.02, 0.57)	0.365453	5		N/A	0
	N/A	N/A	2		N/A	0
	N/A	N/A	1		N/A	2
	N/A	N/A	0		N/A	1
	N/A	N/A	0		N/A	1
	N/A	N/A	2		N/A	0
	N/A	N/A	0		N/A	0
	N/A	N/A	0		N/A	0
	N/A	N/A	0		N/A	1
	N/A	N/A	1		N/A	1
	N/A	N/A	1		N/A	2
	N/A	N/A	0		N/A	1
	N/A	N/A	0		N/A	0
	0.07 ( 0.01, 0.67)	0.365453	5		N/A	2
	0.06 ( 0.02, 0.58)	0.365453	5		N/A	0
	0.04 ( 0, 0.51)	0.428436	5		N/A	1
